# Retinitis pigmentosa associated mutations in mouse Prpf8 cause misexpression of circRNAs and degeneration of cerebellar granule neurons

**DOI:** 10.1101/2022.11.01.514674

**Authors:** Michaela Krausová, Michaela Kreplová, Poulami Banik, Jan Kubovčiak, Martin Modrák, Dagmar Zudová, Jiří Lindovský, Agnieszka Kubik-Zahorodna, Marcela Pálková, Michal Kolář, Jan Prochazka, Radislav Sedlacek, David Staněk

## Abstract

A subset of patients suffering from a familial retinitis pigmentosa (RP) carry mutations in several spliceosomal components including PRPF8 protein. Here, we established two novel alleles of murine *Prpf8* that genocopy or mimic aberrant PRPF8 found in RP patients - the substitution p.Tyr2334Asn and an extended protein variant p.Glu2331ValfsX15. Homozygous mice expressing either of the aberrant Prpf8 variants developed within first 2 months progressive atrophy of the cerebellum due to extensive granule neuron loss. Comparison of transcriptome from pre-degenerative and degenerative tissues revealed a subset of circRNAs that were deregulated in all tissues and both Prpf8-RP mouse strains. To identify potential risk factors that sensitize cerebellum for Prpf8 mutations we monitored expression of several splicing proteins during first eight weeks. We observed downregulation of all selected splicing proteins in wild-type cerebellum, which coincided with neurodegeneration onset. The decrease in splicing protein expression was further pronounced in mouse strains expressing mutated Prpf8. Collectively, we propose a model where physiological reduction of spliceosomal components during postnatal tissue maturation sensitizes cells to expression of aberrant Prpf8 and the subsequent deregulation of circRNAs triggers neuron death.
