## Supplementary tables for "Retinitis pigmentosa associated mutations in mouse Prpf8 cause misexpression of circRNAs and degeneration of cerebellar granule neurons": Table S1.xlsx

### Sheet: Generation of mice
Oligo name	Oligo sequence (5´-> 3´)	Entity	Usage	Note
F Mm Prpf8 Y2334N Guide1	caccgAAGGAAGTAACTAGGCATAG	Prpf8 ex42 sgRNA-#1	cloning of Prpf8 ex42 sgRNA-#1 into pX330	BbsI overhangs in red; G as preferred initiation nt in U6 promoter in blue
R Mm Prpf8 Y2334N Guide1	aaacCTATGCCTAGTTACTTCCTTc
F Mm Prpf8 Y2334N target site pAR	atcCCTCTATGCCTAGTTACTTCCTTcgat	Prpf8 ex42 sgRNA-#1 target site from Prpf8 gene in pAR reporter plasmid	reporter plasmid; target sequence from Prpf8 for Prpf8 ex42 sgRNA-#1	EcoRV reconstitution and PvuI overhangs in lowercase
R Mm Prpf8 Y2334N target site pAR	cgAAGGAAGTAACTAGGCATAGAGGgat
F Mm Prpf8 Guide1 Y2334N OT1 chr.11 pAR	atcAAGGAACTAACTAGGCATGGAGGcgat	Prpf8 ex42 sgRNA-#1 off-target 1 site from chr.11 in pAR reporter plasmid	reporter plasmid; off-target sequence from chr.11 for Prpf8 ex42 sgRNA-#1	EcoRV reconstitution and PvuI overhangs in in lowercase
R Mm Prpf8 Guide1 Y2334N OT1 chr.11 pAR	cgCCTCCATGCCTAGTTAGTTCCTTgat
F Mm Prpf8 Guide1 Y2334N OT2 chr.14 pAR	atcAAGAAAGAAACTTGGCATAGCAGcgat	Prpf8 ex42 sgRNA-#1 off-target 2 site from chr.14 in pAR reporter plasmid	reporter plasmid; off-target sequence from chr.14 for Prpf8 ex42 sgRNA-#1	EcoRV reconstitution and PvuI overhangs in in lowercase
R Mm Prpf8 Guide1 Y2334N OT2 chr.14 pAR	cgCTGCTATGCCAAGTTTCTTTCTTgat
F Mm Prpf8 Hom arms 800bp	AGATGGGTTGAACATCTCTTTATTG	dsDNA HDR donor	cloning of homology arms into pGEM-T Easy plasmid
R Mm Prpf8 Hom arms 800bp	TTTTTCCTCTCTTAAGGTCAAAAGC
F Mm Prpf8 Y2334N SDM	5´P-aacgcgtaattacttccttctgcttcagatcccCAAAGCCTGGAGCCTCTTG	dsDNA HDR donor	SDM of HDR donor in pGEM-T Easy plasmid
R Mm Prpf8 Y2334N SDM	5´P-taaatcttctctgtctgcagagtagacctcacccTCCTGCAGAAGGGCGAAG
F Mm Prpf8 Y2334N SDM pAR	TTTAAACGCGTAATTACTTCCTTcgat	Prpf8 Y2334N locus	reporter plasmid; assay for mutagenized Prpf8 Y2334N sequence (non)recognition	PvuI overhangs in in lowercase
F Mm Prpf8 Y2334N SDM pAR	cgAAGGAAGTAATTACGCGTTTAAA
F MmPrpf8 Y2334 T7 Guide1 pX330	ttaatacgactcactataggAAGGAAGTAACTAGGCATAG	Prpf8 ex42 sgRNA-#1 PCR amplicon for T7 IVT	T7 in vitro transcription	T7 promoter in blue
pX330 reverse primer for IVT (tracrRNA primer)	AAAAGCACCGACTCGGTGCC
Mm Prpf8 Y2334N PS HDR oligo	T*C*C*AGGCTTTGGGGATCTGAAGCAGAAGGAAGTAAtTAcGCgTttAaaTCtTCTCTGTCTGCAGAGTAGACCTCACCCTCCTG*C*A*G			* phosphorothioate linkages, mutated nts in lowercase
F Mm Prpf8 exon42 RFLP	CAGTCCTCCTGGAACTACAACTTTA	Prpf8 exon42 RFLP	RFLP
R Mm Prpf8 exon42 RFLP	AATCTATCAACAACACAAGCACAGA
F Mm Prpf8 Y2334N genotyping	TCTACTCTGCAGACAGAGAAGATTTACAC	Prpf8 Y2334N allele	genotyping	ARMS mutation
R Mm Prpf8 Y2334N genotyping	TTTTGTTCAGGATTACAATCTATCAACA
F Mm Prpf8 wt exon42 allele genotyping	CAGACAGAGAGGACCTCTATGCCGAG	Prpf8 exon42 wt allele	genotyping	ARMS mutation
R Mm Prpf8 wt exon42 allele genotyping	TATGCCCAGAATTTGACCTCATAACAGC
F Mm Prpf8 wt exon41 for d17 genotyping	CAGTCCTCCTGGAACTACAACTTTA	Prpf8 d17 allele	genotyping
R Mm Prpf8 Δ17 genotyping	GAAGCAGAAGGAAGTAACTCTGTC
F MmPrpf8 exon37-38 RFLP (Δ366 allele)	TAGCTTAAGGTCGTGTGCATTAGT	Prpf8 d366 allele	RFLP
R MmPrpf8 exon37-38 RFLP (Δ366 allele)	AGGTTCTGGAACTCTCAAGTGAAT
F MmPrpf8 Δ366 genotyping	TATCTTGGCAGAGTATACCCACTGT	Prpf8 d366 allele	genotyping
R MmPrpf8 Δ366 genotyping	AAGTGAATTTCAGACGCAGACTAAG
F Crb1 rd8 genotyping	GAAACTGTGAAGACAGCTACAGTTCTTCTG	C57BL6/N	genotyping	ARMS mutation
R Crb1 rd8 genotyping	TGCAATTGTCTACATCCACCTCACAGTT
pBSK_Rev	GGAAACAGCTATGACCATG	pGEM-T Easy vector backbone	Sanger sequencing
M13 (-20)	GTAAAACGACGGCCAGT

### Sheet: RT-qPCR
Oligo name	Oligo sequence (5´-> 3´)	Gene	Usage	Transcript variant for primer 5´start numbering	Note
FMm Actb#1086	agatcaagatcattgctcctcc	Actb	qPCR	NM_007393.5	Housekeeping gene
RMm Actb#1273	agaaagggtgtaaaacgcagc
FMm Cst7#316	agtcccatgtcagcaaagcc	Cst7	qPCR	NM_009977.3	Marker of activated astrocytes
RMm Cst7#470	atatagagtccgcttcaaggcag
FMm Gapdh#1010	caagctcatttcctggtatgaca	Gapdh	qPCR	NM_001289726.1	Housekeeping gene
RMm Gapdh#1135	cttgctcagtgtccttgctg
FMm Gfap#570	gagaacaacctggctgcgta	Gfap	qPCR	NM_001131020.1	Marker of activated astrocytes
RMm Gfap#709	cggagttctcgaacttcctcc
FMm Gpr37l1#754	accaagcaaaggctactcgg	Gpr37l1	qPCR	NM_134438.3	Bergmann glia marker
RMm Gpr37l1#847	gggcacagagactgaaggtt
FMm Itgax (CD11c)#919	tcgttatgcaattggggtagga	Itgax (CD11c)	qPCR	NM_021334.3	Marker of activated microglia
RMm Itgax (CD11c)#1036	agcatcaaagttctccacgct
FMm Pcp2#71	tagacaaggcaggttcaccg	Pcp2	qPCR	NM_001129803.2	Purkinje cell marker
RMm Pcp2#282	aactgttacacgctggtcgt
FMm Prpf8#7108	gaccgattcctcggcttctt	Prpf8	qPCR	NM_138659.2, Prpf8 exon 41-42	Prpf8 exon41-42 (NM_138659.2); primers detect only wt exon 42
RMm Prpf8#7329#wt ex42	aagtaactaggcatagaggtcc
FMm Prpf8#6099	ctcctacacggctttctccc	Prpf8	qPCR	NM_138659.2, Prpf8 exon 35-36	Primers detect all Prpf8 alleles (i.e., wt, Prpf8Y2334N, Prpf8Δ17)
RMm Prpf8#6242	cattcctcgtcagtcagcgt
FMm Pvalb#376	acggcaagattggggttgaa	Pvalb	qPCR	NM_001330686.1	Inhibitory interneurons marker (Stellate and Basket cells)
RMm Pvalb#571	aagaatggcgtcatccgagg
FMm Rbfox3 (NeuN)#397	acaccccaacagtgtgacat	Rbfox3	qPCR	NM_001039167.1	Granule cell marker
RMm Rbfox3 (NeuN)#546	tcagccaattttcccggagg
FMm Trem2#538	tgctggaggaccctctagatgac	Trem2	qPCR	NM_031254.3	Marker of activated microglia
RMm Trem2#706	aacttgctcaggagaacgca
FMm Ubb#1189	atgtgaaggccaagatccag	Ubc	qPCR	NM_011664.4	Housekeeping gene
RMm Ubb#1348	taatagccacccctcagacg
FMm Rbfox1 circ_006379	ggcaccgccacaggtaat	Rbfox1 mmu_circ_006379	qPCR	---	Rbfox1 mmu_circ_006379
RMm Rbfox1 circ_006379	gatgaggggccgtgtattctg
FMm Rbfox1 exon5#1418	gagcagagtgctgacaccag	Rbfox1	qPCR	NM_001359724.1	Rbfox1 linear mRNA; primer pair #1
RMm Rbfox1 exon8-7#1678	tacgaaaccaaatcccttgg
FMm Rbfox1 exon3-4#1208	gaaagagagcagctgaggggta	Rbfox1	qPCR	NM_001359724.1	Rbfox1 linear mRNA; primer pair #2
RMm Rbfox1 circ_06379	gatgaggggccgtgtattctg
FMm Zfp521 circ_0007146	tcttccaaacagagctacagatgaa	Zfp521 mmu_circ_0007146	qPCR	---	Zfp521 mmu_circ_0007146
RMm Zfp521 circ_0007146	tgaaacagacggggcacttg
FMm Zfp521 exon7#4035	agctaacaagttgcaacagca	Zfp521	qPCR	NM_145492.4	Zfp521 linear mRNA; primer pair #1
RMm Zfp521 exon8#4201	ccttctccttgagaggccgt
FMmZfp521 exon4#3770	cacccatgcccagaatcagt	Zfp521	qPCR	NM_145492.4	Zfp521 linear mRNA; primer pair #2
RMm Zfp521 circ_07146	tgaaacagacggggcacttg
FMm Chd7 circ_0011821	tgcctgtgcatcaggaccta	Chd7 mmu_circ_0011821	qPCR	---	Chd7 mmu_circ_0011821
RMm Chd7 circ_0011821	tttctggggtgcttgtcctc
FMm Chd7 exon1#342	ctgactagcccgagcgaag	Chd7	qPCR	NM_001277149.1	Chd7 linear mRNA; primer pair #1
RMm Chd7 circ_0011821	tttctggggtgcttgtcctc
FMm Chd7 circ_0011822	tccagcaaaaagtcaaggaccta	Chd7 mmu_circ_0011822	qPCR	---	Chd7 mmu_circ_0011822
RMm Chd7 circ_0011821	tttctggggtgcttgtcctc
FMm Chd7 exon3#2483	agatccgaaggaatcgaagga	Chd7	qPCR	NM_001277149.1	Chd7 linear mRNA; primer pair #2
RMm Chd7 exon4-3#2637	ctgaatccggtttcttattacttg
RMm Ntm circ_0015493	ggatggttgcacatggggta	mmu_circ_0015493	qPCR	---	Ntm mmu_circ_0015493
FMm Ntm circ_0015493	tgcaaagtcccagcatggtt
FMm Ntm TV1 exon2#447	atgccacctttcccaaagcta	Ntm	qPCR	NM_001357593.1	Ntm linear mRNA
RMm Ntm TV1 exon3#606	acacgaggatctaggcacca
FMm Ntm TV1 exon2#447	atgccacctttcccaaagcta	Ntm	qPCR	NM_001357593.1	Ntm linear mRNA - from exon2 to alternate exon A (inclusion of alternate exon A to linear mRNAs)
RMm Ntm circ_0015493	ggatggttgcacatggggta
FMm Ntm circ_0015493	tgcaaagtcccagcatggtt	Ntm	qPCR	NM_001357593.1	Ntm linear mRNA - from alternate exon B to exon 3 (inclusion of alternate exon B to linear mRNAs)
RMm Ntm TV1 exon3#606	acacgaggatctaggcacca
FMm Cnksr3 circ_0002162	catccaactgtgcctggac	Cnksr3 mmu_circ_0002162	qPCR	---	Cnksr3 mmu_circ_0002162
RMm Cnksr3 exon3#844	ttctgcaagttgtgggaagatg
FMm Cnksr3 exon 1-2	gtggactggactagagggtt	Cnksr3	qPCR	NM_172546.2	Cnksr3 linear mRNA
RMm Cnksr3 exon3#844	ttctgcaagttgtgggaagatg
FMm Cnksr3 Alt exon	gactctgaatggcacggagg	Cnksr3 mmu_circ_0002162	qPCR	---	Cnksr3 mmu_circ_0002162 - inclusion of alternate exon to mmu_circ_0002162
RMm Cnksr3 exon3#844	ttctgcaagttgtgggaagatg
FMm Rims1 circ_0000016	gttggagctggtggaaagaa	Rims1 mmu_circ_0000017	qPCR	---	Rims1 mmu_circ_0000017
RMm Rims1 circ_0000017	ttatatttttcttgttctgtctg
FMm Rims1 circ_0000016	gttggagctggtggaaagaa	Rims1 mmu_circ_0000018	qPCR	---	Rims1 mmu_circ_0000018
RMm Rims1 circ_0000018	aggatgtgtcagctggaggt
FMm Rims1 circ_0000016	gttggagctggtggaaagaa	Rims1 mmu_circ_0000016	qPCR	---	Rims1 mmu_circ_0000016
RMm Rims1 circ_0000016	tcatctgtctcgttcgttcc
FMm Rims1 circ_0000016	gttggagctggtggaaagaa	Rims1	qPCR	NM_053270.4	Rims1 linear mRNA (exon 28-29)
RMm Rims1 exon29#4724	catcttccgcatttcagccg
FMm Rims1 circRNA_0008596	aggacgtggagctggagag	Rims1 mmu_circ_0008596	qPCR	---	Rims1 mmu_circ_0008596
RMm Rims1 circRNA_0008596	gaccacttccgaagaaccac
FMm Rims1 exon 1#575	ggaaaaagaagaggccatgctc	Rims1	qPCR	NM_053270.4	Rims1 linear mRNA (exon 1-4)
RMm Rims1 exon 4#812	cctggcttcctctccgattt
FMm Rims2 circ_0000595	aaagtcgcagtgcctctcaa	Rims2 mmu_circ_0000595	qPCR	---	Rims2 mmu_circ_0000595
RMm Rims2 circ_0000595	tcccatcctgagcgatacttc
FMm Rims2 circ_0000595	aaagtcgcagtgcctctcaa	Rims2	qPCR	NM_001256382.1	Rims2 linear mRNA; primer pair #1
RMm Rims2 exon24#4270	tcactgaactggctgtcaga
FMm Rims2 exon12-13#2698	agagcgaattcttaggagagatttt	Rims2	qPCR	NM_001256382.1	Rims2 linear mRNA; primer pair #2
RMm Rims2 exon13#2806	gggagtggcaatgaggagac
FMm Rims2 exon25-26#4425	aagacactgccagcaccgta	Rims2	qPCR	NM_001256382.1	Rims2 linear mRNA; primer pair #3
RMm Rims2 exon27#4643	gagtatctgggccactccca
FMm Rims2 alternate exon	caggaccatggagcacagaca	Rims2 mmu_circ_0000595	qPCR	Rims2 circ_0595 alt. exon*	Rims2 - inclusion of alternate exon to mmu_circ_0000595
RMm Rims2 circ_0000595	tcccatcctgagcgatacttc
Cloning of circRNA reporters
PB33 Kdm2a F	TATGCTAGCATGTCTTAGCTAATC
PB34 Kdm2a R	TATGGATCCTTACTGTGATAAACGACT
PB212 Gibson Rad52 F	TTTAGTGAACCGTCAGATCCGCTAGCGGTGCCACTCCAGAGTTCTAT
PB213 Gibson Rad52 R	GATCCCGGGCCCGCGGTACCGTCGACTCAGGATGGATCTAGTTTCCTT
PB214 Gibson Kmt2a F	CGGACTCAGATCTCGAGCTCAAGCTTTCTAAGCAGGGGCTGGAGACC
PB215 Gibson Kmt2a R	TCCGGTGGATCCCGGGCCCGCGGTACCTAACAAATGGAGCGAGTTTTTCCGT
Analysis of circRNA expression from reporter plasmids				For backsplicing	For linear splicing
PB226 cKmt2a F	GTGTGGCTGCTCTCCTCTC			PB226 cKmt2a F-PB199 cKmt2a R	PB226 cKmt2a F- PB227 spKmt2a R
PB199 cKmt2a R	TCGGAGTCGAGAAGACAGTC
PB227 spKmt2a R	AAGTATCAAACAACAGTGGGATG
PB57 cKdm2a F	GCCCACCGAAGATCAAGGGT			PB57 cKdm2a F-PB58 cKdm2a R	PB57 cKdm2a F-PB167 spKdm2a e4 R
PB58 cKdm2a R	GACCTCAGTCACTGCAGTCA
PB167 spKdm2a e4 R	GACTAACATCTCCAAAAAGC
PB49 cRad52 F	GACAGCGTCCCACATATCCA			PB49 cRad52 F-PB197 cRad52 R	PB49 cRad52 F-PB198 spRad52 e3 R
PB197 cRad52 R	TGAGGCTGCAGTTACAGGGG
PB198 spRad52 e3 R	TAGTTTCCTTTTCTTCAGGT
MR029 hGAPDH F	ATCACCATCTTCCAGGAGCGA
MR030 hGAPDH R	TGGACTCCACGACGTACTCA
