## Supplementary tables for "Retinitis pigmentosa associated mutations in mouse Prpf8 cause misexpression of circRNAs and degeneration of cerebellar granule neurons": Table S5.xlsx

### Sheet: Sheet1
Status	circRNA_ID (backsplice junction coordinates)	circRNA_ID according to Circbase	Identificator in the plots	gene_id	strand	Host gene	Note
Downregulated circRNAs and controls	15:39566943|39616510	mmu_circ_0000595	R2-595	ENSMUSG00000037386	+	Rims2
	1:22346293|22393948	mmu_circ_0000017	R1-17	ENSMUSG00000041670	-	Rims1
	1:22346293|22379540	mmu_circ_0000016	R1-16	ENSMUSG00000041670	-	Rims1
	1:22533399|22538623	mmu_circ_0008596	R1-8596	ENSMUSG00000041670	-	Rims1
	1:22373344|22397563	mmu_circ_0008590	R1-8590	ENSMUSG00000041670	-	Rims1
	1:22346293|22397563	mmu_circ_0000018	R1-18	ENSMUSG00000041670	-	Rims1
	10:7152864|7154485	mmu_circ_0002162	Cnksr3	ENSMUSG00000015202	-	Cnksr3
	9:29343521|29344548	mmu_circ_0015493	Ntm	ENSMUSG00000059974	-	Ntm
Upregulated circRNAs	16:7224311|7224550	mmu_circ_0006379	Rbfox1	ENSMUSG00000008658	+	Rbfox1
	18:13715141|13717747	mmu_circ_0007146	Zfp521	ENSMUSG00000024420	-	Zfp521
	4:8751324|8753148	mmu_circ_0011821	Chd7	ENSMUSG00000041235	+	Chd7
Control circRNA	X:61183248|61186174	mmu_circ_0001878	Cdr1 as	ENSMUSG00000071753	+	Cdr1os	Abundant cerebellar circRNAs
	18:75114790|75126919	mmu_circ_0000898	Dym	ENSMUSG00000035765	+	Dym
	6:140543720|140556070	mmu_circ_0013148	Plekha5	ENSMUSG00000030231	+	Plekha5
