## Supplementary tables for "Retinitis pigmentosa associated mutations in mouse Prpf8 cause misexpression of circRNAs and degeneration of cerebellar granule neurons": Table S6.xlsx

### Sheet: circ index
CircRNA alternative exons inclusion
Report of inclusion of selected circRNA’s exons into linear transcript and circularization index.
Inclusion index (PSI) is calculated as ratio of inclusion reads (spliced reads from alternative circexon to first downstream/upstream linear exon) to sum of inclusion and exclusion reads (supporting linear transcript). It is analogical to PSI index, calculated based only on left/right inclusion reads. Reads identified as circular were discarded beforehand the calculation.
Circularization index (CI) is calculated as proportion of circular (BSJ) reads to linear transcript supportig reads (exclusion reads).
All calculations are based on sample groups average due to low sequencing depth of inclusion junctions, so no p-values are calculated.
Ntm - mmu_circ_0015493
gene: Ntm ENSMUSG00000059974 9:28,994,750-29,963,141
strand: minus strand
BSJ: 9:29,343,521-29,344,548
Alternative exons spanning ae A 9:29,344,459-29,344,548 and B 9:29,343,521-29,343,667
	run		run
Junction counts:	Prpf8wt/wt	Prpf8d17/d17	Prpf8wt/wt	Prpf8N/N
BSJ_mean	278	219	31	20
Exclusion_J3	51	41.6	315	274
alt. exon A_inclusion_J2	1.75	2.2	4.5	1
alt. exon B_inclusion_J1	3.5	0.2	4	2.17
PSI_alt. exon A	0.0332	0.0502	0.0141	0.00364
PSI_alt. exon B	0.0642	0.00478	0.0125	0.00785
CI_alt. exon A	0.845	0.84	0.0895	0.068
CI_alt. exon B	0.845	0.84	0.0895	0.068
Rims1 - mmu_circ_0000017
gene: Rims1 ENSMUSG00000041670 1:22,286,251-22,805,994
strand: minus strand
BSJ: 1:22,346,293-22,393,948
Alternative exons spanning ae A 1:22,393,919-22,393,948 and B 1:22,390,537-22,390,623.
	run		run
Junction counts:	Prpf8wt/wt	Prpf8d17/d17	Prpf8wt/wt	Prpf8N/N
BSJ_A	50.2	41.8	115	76.5
BSJ_B	0	0	0	0.333
Exclusion_J3	170	188	224	187
alt. exon A_inclusion_J2A	19.5	13.8	21.2	15.8
alt. exon B_inclusion_J2B	0	0	0.25	0
PSI_alt. exon A	0.103	0.0685	0.0867	0.0781
PSI_alt. exon B	0.0202	0.00106	0.0176	0.0115
CI_alt. exon A	0.228	0.182	0.339	0.29
CI_alt. exon B	0	0	0	0.00178
Rims2 - mmu_circ_0000595
gene: Rims2 ENSMUSG00000037386 15:39,198,261-39,684,372
strand: plus strand
BSJ: 15:39,566,943-39,616,510
Alternative exon spanning ea A 15:39,610,064-39,610,155
J2 & J3 may contain undetected circRNA reads.
Using ae start/end supporting circRNA reads instead of whole BSJ reads.
Circularization index based on proportions of all circular fragments disregarding their alternative circRNA exon support (dCIcirc*) is shown for alternative in Rims2 gene.	run		run
Junction counts:	Prpf8wt/wt	Prpf8d17/d17	Prpf8wt/wt	Prpf8N/N
BSJ_As+e	5	1.8	4.12	5.08
Exclusion_J3	53	51	648	554
alt. exon A_inclusion_J2	0	0	1.5	2
PSI_alt. exon A	0	0	0.00231	0.0036
CI_alt. exon A	0.0862	0.0341	0.00633	0.00909
CI_alt. exon A circ*	0.825	0.777	0.584	0.566

### Sheet: dPSI & dCI comparison
dPSI & dCI comparison
CircRNA alternate exon	Comparison	dPSI	dCI
Ntm_alt. exon A	Prpf8d17/d17 vs. wt	0.017053	-0.0049743
	Prpf8N/N vs. wt	-0.0104371	-0.0215035
Ntm_alt. exon B	Prpf8d17/d17 vs. wt	-0.0594355	-0.0049743
	Prpf8N/N vs. wt	-0.0046839	-0.0215035
Rims1_alt. exon A	Prpf8d17/d17 vs. wt	-0.034382	-0.0459354
	Prpf8N/N vs. wt	-0.0086739	-0.0491608
Rims1_alt. exon B	Prpf8d17/d17 vs. wt	0	0
	Prpf8N/N vs. wt	-0.0011161	0.0017794
Rims2_alt. exon A	Prpf8d17/d17 vs. wt	0	-0.052116
	Prpf8N/N vs. wt	0.001287	0.0027646
Rims2_alt. exon A circ*	Prpf8d17/d17 vs. wt	NA	-0.0485707
	Prpf8N/N vs. wt	NA	-0.0181019
Inclusion index (PSI) is calculated as ratio of inclusion reads (spliced reads from alternative circexon to first downstream/upstream linear exon) to sum of inclusion and exclusion reads (supporting linear transcript). It is analogical to PSI index, calculated based only on left/right inclusion reads. Reads identified as circular were discarded beforehand the calculation.
Circularization index (CI) is calculated as proportion of circular (BSJ) reads to linear transcript supportig reads (exclusion reads).
Circularization index based on proportions of all circular fragments disregarding their alternative circRNA exon support (dCIcirc*) is shown for alternative in Rims2 gene.
