## Supplementary tables for "Retinitis pigmentosa associated mutations in mouse Prpf8 cause misexpression of circRNAs and degeneration of cerebellar granule neurons": Table S7.xlsx

### Sheet: overview
CircRNAs					alternate exon					position of alt. exon in intron
BSJ coordinates	circRNA_ID	strand	symbol	gene_id	alternate exon	alternate exon coordinates	alt. exon length (bp)	5´ boundary	3´ boundary	intron	intron length (bp)
1:22346293|22393948	mmu_circ_0000017	-	Rims1	ENSMUSG00000041670	Rims1 alternate exon A	1:22393919-22393948	30	22393948	22393919	Intron 25-26	17910
1:22346293|22393948	mmu_circ_0000017	-	Rims1	ENSMUSG00000041670	Rims1 alternate exon B	1:22390537-22390623	87	22390623	22390537	Intron 25-26	17910
15:39566943|39616510	mmu_circ_0000595	+	Rims2	ENSMUSG00000037386	Rims2 alternate exon A´	15:39610064-39610141	78	39610064	39610141	Intron 21-22	30506
9:29343521|29344548	mmu_circ_0015493	-	Ntm	ENSMUSG00000059974	Ntm alternate exon A´´	9:29344459-29344548	90	29344548	29344459	Intron 2-3	232301
9:29343521|29344548	mmu_circ_0015493	-	Ntm	ENSMUSG00000059974	Ntm alternate exon B´´	9:29343521-29343667	147	29343667	29343521	Intron 2-3	232301

### Sheet: Rims1 alt. exon A and B
CircRNAs					alternate exon					position of alt. exon in intron
BSJ coordinates	circRNA_ID	strand	symbol	gene_id	alternate exon	alternate exon coordinates	alt. exon length (bp)	5´ boundary	3´ boundary	intron	intron length (bp)
1:22346293|22393948	mmu_circ_0000017	-	Rims1	ENSMUSG00000041670	Rims1 alternate exon A	1:22393919-22393948	30	22393948	22393919	Intron 25-26	17910
1:22346293|22393948	mmu_circ_0000017	-	Rims1	ENSMUSG00000041670	Rims1 alternate exon B	1:22390537-22390623	87	22390623	22390537	Intron 25-26	17910
element	upstream exon 25	upstream intron	alt. exon A	intron	alt. exon B	downstream intron	downstream exon 26
sequence	AACGCACCGACAAGGAAGCCCCACCCAGTCACCTCCAGCTGACACATCCTTTGGCAGTCGCCGCGGAAGACAGCTCCCACAGGTGCCGGTCCGAAGCGGCAGTATAGAACAAG	gtatccaaataagcgacatctttgtccaaacacctggagttgaggaccttctcctcttaacaccccattttaattaaattgcgctgttgagatcatatatgtgcaactctctgaatcctaagagtttaaatttcttgtacttttatcccccagttcttgtgccttgtaacaattagtggcgtttgttgagtgagcaatcaactgaatttagatgactgtttaagagagtgagtagggatcttaacagttttgcaaaagcacaaatctaagccatatgtattttcaaaaacagtgctctctgttaatttatgagctgaaagaaggtcttactttgtttttgagaaatttaaaaattaaatatgatcattgggtcatgcattagtgttttctcttttagct…	aacaagaaaaatataactcttccactaaag	gtaaatattaatgtaacttttaaccattcataccgttacttttataatgtgtaagagttatgatactgttggaataaagaccaaaactatttaaaggtagttattattctgacatttaatagatagttatatctctgaagtgattttgccactttttaattctttcatattaaacaaattcatattatacaatttatatcatggagggaaacatcttaaaactaaaaatagcattgatgcaaaattcctttatctacactgataactaaaacaattattctgtaaattaataatacacatcttacaagatagtatattattttattataagaatttgtggcttatctgttacttcttcctggttttccttggattaattctatattcctgacctcatag…	ttttaaagagcccatgaatgtagtttgggggatcgaaataatgataaacgaagatcaaaagtgaaccagaaattaaatgacttcaag	gtgagaaaaatgttattgtcatgataaatttctaattttttttgcctttatgtggtatttatgtgcattatctctggctcctggaagcagttttgaatcataacagaacatattacattgttttctaaaaaatatgatgtccttaattgtaaggcatgtgtaatttatacacctcaatagtgataatcatttagaatccaagtaatggtttcaaaggcacaaaaataattttattacattttgttttctacctgactgatgaaatgtgtaataattattgtaacaaaattgtaagagctgtttaagggatgagtctagttaattgcatttttaatctaggttttataatgaatgctaaagcatattgtctataattttctatgctaaacaatgagagaa…	CGAGCTTAGTAGTGGAGGAACGAACGAGACAGATGAAAATGAAGGTACACCGATTTAAGCAGACAACAGGGTCTGGGTCTAGTCAAGAACTTGACCACGAGCAATACTCCAAG
length	113	3502	30	3295	87	10996	113
Splice site strength scores
element		5´-ss sequence [3 bases in EXON][6 bases in intron]	3´-ss sequence [20 bases in the intron][3 bases in EXON]	Maximum Entropy Model	First-order Markov Model	Weight Matrix Model
upstream exon 21	5´-ss	AAGgtatcc	---	8.33	5.88	4.7
alt. exon A	3´-ss	---	gtgcatttaattcattgaagAAC	3.02	2.58	1.54
	5´-ss	AAGgtaaat	---	8.88	7.72	9.25
alt. exon B	3´-ss	---	ctgctacatttcttggacagTTT	6.64	6.01	4.68
	5´-ss	AAGgtgaga	---	8.68	9.67	9.98
downstream exon 26	3´-ss	---	tctgttgtgtgtttttgcagCGA	10.48	11.64	9.3
Scoring of 5´-ss strength	MaxEntScan::score5ss	http://hollywood.mit.edu/burgelab/maxent/Xmaxentscan_scoreseq.html
Scoring of 3´-ss strength	MaxEntScan::score3ss	http://hollywood.mit.edu/burgelab/maxent/Xmaxentscan_scoreseq_acc.html

### Sheet: Rims2 alt.exon A´
CircRNAs					alternate exon					position of alt. exon in intron
BSJ coordinates	circRNA_ID	strand	symbol	gene_id	alternate exon	alternate exon coordinates	alt. exon length (bp)	5´ boundary	3´ boundary	intron	intron length (bp)
15:39566943|39616510	mmu_circ_0000595	+	Rims2	ENSMUSG00000037386	Rims2 alternate exon A´	15:39610064-39610141	78	39610064	39610141	Intron 21-22	30506
element	upstream exon 21	upstream intron	alt. exon A´	downstream intron	downstream exon 22
sequence	tatcgctcaggatgggatccacatagaggggcagatactgtttccactaaatcctcggacagtgatgtaagtgatgtatctgcggtttcaaggactagtagtgcttctcgtttcagcagcacaagctacatgtccgtccaatcagagcggccgagaggaaacaggaaaatcag	gtaagaacacttgagcagtaactgttctgtgtacttcagagggttttattgctgtgaataaacatgaatatttttctaaagtattgatatatactgttttaaaaagcagtaagataatctatatatgttattttcttttatcttggtcaagttttgtagaactgatgacaagtctatgttttaaattacttgaaataatttctttatgcttgtaattttaaaactaaactgcaattgttagattttttattaaactaaaacgacagttagctgaagatgtgaatttagcattctgatgaatatgaagaacagttgtcttggaaaatattttttttcctggttgaatagattctattaattcaagagaaaaataattgctttttaataggaggcgttcct…	tttcagccctcttgtgcaggaccatggagcacagacaccagttcagcccccactcattcccttgggacctgacctcaa	gtaggtgcatggaggtattcgctaaaggaatcagttaattctcgccaagatgttagccacagtcgaaactagctgcataagaaatgtgtgatggccaattattcaaggaagaacagagaaaattaagtcatgtctctaaggataataaagtattagctaatacaaaaatacagtgcttataagatatgtcataataaaaacattttaaaattctaactcataaactttgtccttaagttaacaatgaatgagaacaatgacacttcttattcaaatatgaaaatattaaatgtagtgttgtgagagtgtggtatgcttgtgttttgtgtgtaggtacatgcttctgtgcatatatgtgtgtggaccaaaggccaaaatcaagtgcttctctctactgct…	tgtctttacatccaaaatgcaaaacagacagatgggcgtgtcggggaagaacttgaccaaaagcaccagcatcagtggagacatgtgctcactggagaagaatgacggcagccagtccgacactgcagtgggcgccctgggtaccagtggcaagaagcggcgatctagcattggggccaaaatggtagctattgttggtctctcacggaaaagtcgcagtgcctctcaactcagccaaaccg
length	173	24301	78	6127	242
Splice site strength scores
element		5´-ss sequence [3 bases in EXON][6 bases in intron]	3´-ss sequence [20 bases in the intron][3 bases in EXON]	Maximum Entropy Model	First-order Markov Model	Weight Matrix Model
upstream exon 21	5´-ss	CAGgtaaga	---	10.77	11.11	11.73
alt. exon A´	3´-ss	---	acattgtttgttcccttcagTTT	9.21	10.88	11.18
	5´-ss	CAAgtaggt	---	7.33	7.05	7.53
downstream exon 22	3´-ss	---	aatgatccaccggctgacagTGT	3.72	1.65	-0.25

### Sheet: Ntm alt. exons A´´ and B´´
CircRNAs					alternate exon					position of alt. exon in intron
BSJ coordinates	circRNA_ID	strand	symbol	gene_id	alternate exon	alternate exon coordinates	alt. exon length (bp)	5´ boundary	3´ boundary	intron	intron length (bp)
9:29343521|29344548	mmu_circ_0015493	-	Ntm	ENSMUSG00000059974	Ntm alternate exon A´´	9:29344459-29344548	90	29344548	29344459	Intron 2-3	232301
9:29343521|29344548	mmu_circ_0015493	-	Ntm	ENSMUSG00000059974	Ntm alternate exon B´´	9:29343521-29343667	147	29343667	29343521	Intron 2-3	232301
element	upstream exon 2	upstream intron	alternate exon A	intron	alternate exon B	intron	downstream exon 3
sequence	gagtgccggtgcgtagcggagatgccacctttcccaaagctatggacaacgtgacggtcaggcagggggagagcgccaccctcag	gtagggaactgccactctac…tccaaatctttcccaaacag	ttacaccaactggagaccaagcatccaaacaatgaacctatgaaaactaccccatgtgcaaccatcccaaagtgcaacatgagacaagag	gtgagcctgtgctcttaagactgactatcctgatccagattttgattcagtcactttcaaagacatcactttgggtaaatcactctgatggttaataatgccaattttcattgtggcaagctctacagtcaactgggagatgagcttctaagtgtgcctctggggtattatcttgattatattaattgaaaggggagaccatcttgattgtgggtgagatcatttcctggaaagggatctttttgatatgcataaaacagtaaaaatgagctgagcatgcatttattgctttcttctgattgttgaggtaatgtaatagactgcttcaagtttctgctgccttgactttcactccatgataccttaaactgtgagctaaagcaggtcttcctctcctta…	gtggggaaaggaaacacatcccaaaagagactgaagctatgaaagactgaacatcacaactaatctgcgaatgtttctggaacattcccttagctcacacttccttcagcttgcaaagtcccagcatggttcttccgcaactaacag	gtgtgtgtcttacttctact…tgtttggtcttatcttgcag	gtgcacaattgacaaccgagtcacccgggtggcctggctaaaccgcagtaccatcctctatgctggaaatgacaagtggtgcctagatcctcgtgtggtcctcctgagtaacacccagacccagtacagcattgagatccagaatgtggatgtgtacgatgagggcccttatacctgctcggtacagacagacaaccaccctaagacctccagggtccacctcattgtacaag
length	85	67007	90	791	147	164266	233
Splice site strength scores
element		5´-ss sequence [3 bases in EXON][6 bases in intron]	3´-ss sequence [20 bases in the intron][3 bases in EXON]	Maximum Entropy Model	First-order Markov Model	Weight Matrix Model
upstream exon 2	5´-ss	CAGgtaggg	---	9.46	9.04	9.77
alternate exon A	3´-ss	---	tccaaatctttcccaaacagTTA	7.28	7.31	5.12
	5´-ss	GAGgtgagc	---	8.7	9.33	9.26
alternate exon B	3´-ss	---	gcaaaacatttcaaatttagGTG	5.71	4.46	0.39
	5´-ss	CAGgtgtgt	---	6.99	7.28	8.75
downstream exon 3	3´-ss	---	tgtttggtcttatcttgcagGTG	12.05	12.51	11.48
