## Supplementary tables for "Retinitis pigmentosa associated mutations in mouse Prpf8 cause misexpression of circRNAs and degeneration of cerebellar granule neurons": Table S9.xlsx

### Sheet: Prpf8 d17 4w Linear Filtered
4-weeks old Prpf8d17/d17 vs. Prpf8wt/wt cerebellae - ASpli analysis, BIN DIFFERENTIAL JUNCTION USAGE
Linear splicing - GO gene set overrepresentation analysis
Differential expression analysis based on bin fragment counts. Bins based on abs Log2-fold change 1 and FDR 0.05: 2 from 168,375 total bins.
DE bins GO gsea
Go term id	OR p-value	DE genes contained	all genes contained	Go term	Ontology	Enrichment odds ratio	Gene
GO:0031124	0.000624	1	7	mRNA 3'-end processing	BP	3950	Zc3h3	zinc finger CCCH type containing 3	protein_coding
GO:0032927	0.000713	1	8	positive regulation of activin receptor signaling pathway	BP	3460	Zc3h3	zinc finger CCCH type containing 3	protein_coding
4-weeks old Prpf8d17/d17 vs. Prpf8wt/wt cerebellae, RNA-Seq, ASpli analysis, EXON SKIPPING
Linear splicing - GO gene set overrepresentation analysis
Bin junction based PSI: Exon skipping junctions with abs delta PSI above 0.15 and p-value <= 0.1: 20 from 1,071 tested junctions.
ES AS genes ORA
Go term id	OR p-value	DE genes contained	all genes contained	Go term	Ontology	Enrichment odds ratio	Gene
GO:0098789	4.46e-05	2	12	pre-mRNA cleavage required for polyadenylation	BP	485	Cpsf6	cleavage and polyadenylation specific factor 6	protein_coding
							Cstf2	cleavage stimulation factor, 3' pre-RNA subunit 2	protein_coding
GO:0005847	0.000115	2	19	mRNA cleavage and polyadenylation specificity factor complex	CC	307	Cpsf6	cleavage and polyadenylation specific factor 6	protein_coding
							Cstf2	cleavage stimulation factor, 3' pre-RNA subunit 2	protein_coding
GO:0060996	0.000141	2	21	dendritic spine development	BP	277	Slc12a5	solute carrier family 12, member 5	protein_coding
							Iqsec1	IQ motif and Sec7 domain 1	protein_coding
GO:0044291	0.000202	2	25	cell-cell contact zone	CC	233	Pecam1	platelet/endothelial cell adhesion molecule 1	protein_coding
							Afdn	afadin, adherens junction formation factor	protein_coding
GO:0061025	0.000254	2	28	membrane fusion	BP	208	Uso1	USO1 vesicle docking factor	protein_coding
							Stx3	syntaxin 3	protein_coding
GO:0005911	0.00089	3	228	cell-cell junction	CC	38.3	Pecam1	platelet/endothelial cell adhesion molecule 1	protein_coding
							Afdn	afadin, adherens junction formation factor	protein_coding
							Stx3	syntaxin 3	protein_coding
GO:0003729	0.000948	3	233	mRNA binding	MF	37.5	Pum2	pumilio RNA-binding family member 2	protein_coding
							Cpsf6	cleavage and polyadenylation specific factor 6	protein_coding
							Cstf2	cleavage stimulation factor, 3' pre-RNA subunit 2	protein_coding
4-weeks old Prpf8d17/d17 vs. Prpf8wt/wt cerebellae - ASpli analysis, ALTERNATIVE 5´-SS AND 3´-SS
Linear splicing
Bin junctions alternative 3’ 5’ splicing PSI: Alternative splicing junctions with abs delta PSI above 0.15 and p-value <= 0.1: 35 from 973 tested junctions.
Alt SS AS genes ORA - GO gene set overrepresentation analysis
Go term id	OR p-value	DE genes contained	all genes contained	Go term	Ontology	Enrichment odds ratio	Gene
GO:0099106	4.94e-05	2	7	ion channel regulator activity	MF	452	Fxyd6	FXYD domain-containing ion transport regulator 6	protein_coding
							Fxyd7	FXYD domain-containing ion transport regulator 7	protein_coding
GO:0043269	8.46e-05	2	9	regulation of ion transport	BP	351	Fxyd6	FXYD domain-containing ion transport regulator 6	protein_coding
							Fxyd7	FXYD domain-containing ion transport regulator 7	protein_coding
GO:2000649	0.000317	2	17	regulation of sodium ion transmembrane transporter activity	BP	186	Fxyd6	FXYD domain-containing ion transport regulator 6	protein_coding
							Fxyd7	FXYD domain-containing ion transport regulator 7	protein_coding
GO:0060077	0.000694	2	25	inhibitory synapse	CC	126	Clcn3	chloride channel, voltage-sensitive 3	protein_coding
							Igsf9b	immunoglobulin superfamily, member 9B	protein_coding
4-weeks old Prpf8d17/d17 vs. Prpf8wt/wt cerebellae - ASpli analysis, INTRON RETENTION
Linear splicing - GO gene set overrepresentation analysis
Bin junction based PIR: Intron retention junctions with abs delta PIR above 0.15 (15%) and p-value <= 0.1: 689 from 57,628 tested junctions.
IR AS genes ORA
Go term id	OR p-value	DE genes contained	all genes contained	Go term	Ontology	Enrichment odds ratio
GO:0019992	3.97e-05	4	8	diacylglycerol binding	MF	43.6
GO:0071313	3.97e-05	4	8	cellular response to caffeine	BP	43.6
GO:0001006	0.000416	3	6	RNA polymerase III type 3 promoter sequence-specific DNA binding	MF	43.6
GO:2000370	0.000416	3	6	positive regulation of clathrin-dependent endocytosis	BP	43.6
GO:0072673	0.000713	3	7	lamellipodium morphogenesis	BP	37.4
GO:0016081	0.000362	4	13	synaptic vesicle docking	BP	26.9
GO:0051056	1.34e-05	6	20	regulation of small GTPase mediated signal transduction	BP	26.2
GO:0031629	0.000496	4	14	synaptic vesicle fusion to presynaptic active zone membrane	BP	24.9
GO:0007097	0.00011	5	18	nuclear migration	BP	24.2
GO:0070050	0.000661	4	15	neuron cellular homeostasis	BP	23.3
GO:0070932	0.000661	4	15	histone H3 deacetylation	BP	23.3
GO:0005847	0.000145	5	19	mRNA cleavage and polyadenylation specificity factor complex	CC	23
GO:0043194	0.000189	5	20	axon initial segment	CC	21.8
GO:0007020	0.000862	4	16	microtubule nucleation	BP	21.8
GO:0016082	0.000243	5	21	synaptic vesicle priming	BP	20.8
GO:0072583	0.000307	5	22	clathrin-dependent endocytosis	BP	19.8
GO:0001678	0.000698	5	26	cellular glucose homeostasis	BP	16.8
GO:0005484	6.66e-05	7	37	SNAP receptor activity	MF	16.5
GO:0046966	0.000837	5	27	thyroid hormone receptor binding	MF	16.2
GO:0098688	0.00028	6	33	parallel fiber to Purkinje cell synapse	CC	15.9
GO:0004402	0.000459	6	36	histone acetyltransferase activity	MF	14.5
GO:0035249	0.000459	6	36	synaptic transmission, glutamatergic	BP	14.5
GO:0035097	0.000535	6	37	histone methyltransferase complex	CC	14.2
GO:0071526	0.000535	6	37	semaphorin-plexin signaling pathway	BP	14.2
GO:0071300	0.000242	7	45	cellular response to retinoic acid	BP	13.6
GO:0006906	0.000716	6	39	vesicle fusion	BP	13.4
GO:0007029	0.000716	6	39	endoplasmic reticulum organization	BP	13.4
GO:0007032	0.000716	6	39	endosome organization	BP	13.4
GO:0046854	0.000319	7	47	phosphatidylinositol phosphorylation	BP	13
GO:0010008	3.94e-06	12	84	endosome membrane	CC	12.5
GO:0031201	0.000471	7	50	SNARE complex	CC	12.2
GO:0005905	8.17e-05	9	65	clathrin-coated pit	CC	12.1
GO:0031122	0.000676	7	53	cytoplasmic microtubule organization	BP	11.5
GO:0005080	0.000372	8	63	protein kinase C binding	MF	11.1
GO:0090630	0.000287	10	93	activation of GTPase activity	BP	9.39
GO:0006887	8.22e-05	12	113	exocytosis	BP	9.27
GO:0098982	0.000198	11	106	GABA-ergic synapse	CC	9.06
GO:0005938	0.000311	12	130	cell cortex	CC	8.06
GO:0030426	5.98e-05	15	163	growth cone	CC	8.03
GO:0014069	3.12e-08	30	337	postsynaptic density	CC	7.77
GO:0006897	0.000347	15	191	endocytosis	BP	6.86
GO:0098978	7.64e-09	40	514	glutamatergic synapse	CC	6.79
GO:0006325	5.56e-06	26	344	chromatin organization	BP	6.6
GO:0008017	0.000103	19	252	microtubule binding	MF	6.58
GO:0019904	9.93e-06	25	334	protein domain specific binding	MF	6.53
GO:0005802	0.000805	15	207	trans-Golgi network	CC	6.33
GO:0005096	0.000506	17	241	GTPase activator activity	MF	6.16
GO:0016192	0.000731	17	249	vesicle-mediated transport	BP	5.96
GO:0030424	8.88e-06	30	441	axon	CC	5.94
GO:0006886	0.000271	20	294	intracellular protein transport	BP	5.94
GO:0030425	2.99e-06	35	529	dendrite	CC	5.78
GO:0016604	0.0003	21	319	nuclear body	CC	5.75
GO:0055085	4.9e-05	28	436	transmembrane transport	BP	5.61
GO:0007399	0.000182	26	423	nervous system development	BP	5.37
GO:0008134	0.000669	23	387	transcription factor binding	MF	5.19
GO:0015031	2.06e-05	37	627	protein transport	BP	5.15
GO:0004672	0.000176	30	519	protein kinase activity	MF	5.05
GO:0045202	4.6e-06	45	779	synapse	CC	5.04
GO:0032991	2.02e-06	50	878	protein-containing complex	CC	4.97
GO:0016301	0.000111	35	629	kinase activity	MF	4.86
GO:0006468	0.000313	31	562	protein phosphorylation	BP	4.81
GO:0003682	0.000658	29	536	chromatin binding	MF	4.72
GO:0016310	0.000403	32	596	phosphorylation	BP	4.69
GO:0005524	7.58e-08	76	1435	ATP binding	MF	4.62
GO:0043025	0.000454	33	626	neuronal cell body	CC	4.6
GO:0000166	4.92e-09	91	1733	nucleotide binding	MF	4.58
GO:0031410	8.2e-05	43	824	cytoplasmic vesicle	CC	4.56
GO:0030054	7.21e-05	46	898	cell junction	CC	4.47
GO:0005794	1.45e-06	68	1332	Golgi apparatus	CC	4.46
GO:0005856	3.09e-06	66	1308	cytoskeleton	CC	4.4
GO:0042803	0.000874	34	677	protein homodimerization activity	MF	4.38
GO:0008270	0.000778	35	699	zinc ion binding	MF	4.37
GO:0042995	3.53e-05	55	1110	cell projection	CC	4.33
GO:0043231	0.00025	48	1003	intracellular membrane-bounded organelle	CC	4.18
GO:0005783	1.72e-05	71	1518	endoplasmic reticulum	CC	4.08
GO:0045944	0.000936	53	1208	positive regulation of transcription by RNA polymerase II	BP	3.83
GO:0016740	0.00016	76	1776	transferase activity	MF	3.74
GO:0005515	8.46e-11	219	5279	protein binding	MF	3.62
GO:0046872	4.94e-06	130	3178	metal ion binding	MF	3.57
GO:0005654	1.08e-05	122	2984	nucleoplasm	CC	3.57
GO:0016020	1.35e-12	270	6676	membrane	CC	3.53
GO:0005886	3.01e-07	172	4293	plasma membrane	CC	3.5
GO:0005737	2.69e-11	273	6943	cytoplasm	CC	3.43
GO:0005829	4.23e-05	135	3477	cytosol	CC	3.39
GO:0005634	8.95e-07	223	5998	nucleus	CC	3.25

### Sheet: Prpf8 d17 4w Linear NonFiltered
4-weeks old Prpf8d17/d17 vs. Prpf8wt/wt cerebellae, RNA-Seq, ASpli analysis, EXON SKIPPING
Linear splicing - GO gene set overrepresentation analysis
Bin junction based PSI: Exon skipping junctions with abs delta PSI above 0.15: 36 from 1,071 tested junctions.
ES AS genes ORA
Go term id	OR p-value	DE genes contained	all genes contained	Go term	Ontology	Enrichment odds ratio
GO:0032289	1.97e-05	2	5	central nervous system myelin formation	BP	692
GO:0030644	0.000108	2	11	cellular chloride ion homeostasis	BP	314
GO:0098789	0.000129	2	12	pre-mRNA cleavage required for polyadenylation	BP	288
GO:0046621	0.000152	2	13	negative regulation of organ growth	BP	266
GO:0001702	6.71e-06	3	26	gastrulation with mouth forming second	BP	200
GO:0005847	0.000332	2	19	mRNA cleavage and polyadenylation specificity factor complex	CC	182
GO:0046328	0.000407	2	21	regulation of JNK cascade	BP	165
GO:0060996	0.000407	2	21	dendritic spine development	BP	165
GO:0007254	1.27e-05	3	32	JNK cascade	BP	162
GO:0016571	0.000579	2	25	histone methylation	BP	138
GO:0044291	0.000579	2	25	cell-cell contact zone	CC	138
GO:0018024	0.000677	2	27	histone-lysine N-methyltransferase activity	MF	128
GO:0043542	0.000728	2	28	endothelial cell migration	BP	124
GO:0061025	0.000728	2	28	membrane fusion	BP	124
GO:0000165	9.88e-05	3	63	MAPK cascade	BP	82.4
GO:0045785	0.000104	3	64	positive regulation of cell adhesion	BP	81.1
GO:0050839	0.000147	3	72	cell adhesion molecule binding	MF	72.1
GO:0019903	0.000541	3	112	protein phosphatase binding	MF	46.3
GO:0030336	0.000798	3	128	negative regulation of cell migration	BP	40.5
GO:0042493	0.000951	3	136	response to drug	BP	38.1
GO:0019901	0.000957	5	543	protein kinase binding	MF	15.9
GO:0005515	6.83e-05	18	5279	protein binding	MF	5.9
4-weeks old Prpf8d17/d17 vs. Prpf8wt/wt cerebellae - ASpli analysis, ALTERNATIVE 5´-SS AND 3´-SS
Linear splicing
Bin junctions alternative 3’ 5’ splicing PSI: Alternative splicing junctions with abs delta PSI above 0.15: 71 from 973 tested junctions.
Alt SS AS genes ORA - GO gene set overrepresentation analysis
Go term id	OR p-value	DE genes contained	all genes contained	Go term	Ontology	Enrichment odds ratio
GO:0002326	9.54e-05	2	5	B cell lineage commitment	BP	316
GO:0036003	0.000143	2	6	positive regulation of transcription from RNA polymerase II promoter in response to stress	BP	264
GO:0099106	0.0002	2	7	ion channel regulator activity	MF	226
GO:0009651	0.000266	2	8	response to salt stress	BP	198
GO:0043269	0.000341	2	9	regulation of ion transport	BP	176
GO:0051247	0.000425	2	10	positive regulation of protein metabolic process	BP	158
GO:0001221	0.000732	2	13	transcription cofactor binding	MF	122
GO:0051963	0.000853	2	14	regulation of synapse assembly	BP	113
GO:0051974	0.000853	2	14	negative regulation of telomerase activity	BP	113
GO:0008156	0.000982	2	15	negative regulation of DNA replication	BP	105
GO:0005719	0.000245	3	39	nuclear euchromatin	CC	60.8
GO:0009411	0.000455	3	48	response to UV	BP	49.4
GO:0002244	0.000293	4	102	hematopoietic progenitor cell differentiation	BP	31
GO:0047485	0.000735	4	130	protein N-terminus binding	MF	24.3
GO:0005654	0.000207	21	2984	nucleoplasm	CC	5.56
GO:0005829	0.000634	22	3477	cytosol	CC	5
GO:0005634	0.000491	32	5998	nucleus	CC	4.22
4-weeks old Prpf8d17/d17 vs. Prpf8wt/wt cerebellae - ASpli analysis, INTRON RETENTION
Linear splicing - GO gene set overrepresentation analysis
Bin junction based PIR: Intron retention junctions with abs delta PIR above 0.15 (15%): 2,552 from 57,628 tested junctions.
IR AS genes ORA
Go term id	OR p-value	DE genes contained	all genes contained	Go term	Ontology	Enrichment odds ratio
GO:0002116	3.43e-08	8	9	semaphorin receptor complex	CC	24.3
GO:0000923	0.0003	4	5	equatorial microtubule organizing center	CC	21.8
GO:0045815	0.0003	4	5	positive regulation of gene expression, epigenetic	BP	21.8
GO:0017154	6.33e-08	9	12	semaphorin receptor activity	MF	20.5
GO:0098835	0.000104	5	7	presynaptic endocytic zone membrane	CC	19.5
GO:1905394	0.000104	5	7	retromer complex binding	MF	19.5
GO:1902287	1.47e-06	8	12	semaphorin-plexin signaling pathway involved in axon guidance	BP	18.2
GO:0005677	0.000835	4	6	chromatin silencing complex	CC	18.2
GO:0008603	0.000835	4	6	cAMP-dependent protein kinase regulator activity	MF	18.2
GO:0014731	0.000835	4	6	spectrin-associated cytoskeleton	CC	18.2
GO:0051415	0.000835	4	6	microtubule nucleation by interphase microtubule organizing center	BP	18.2
GO:0052548	0.000835	4	6	regulation of endopeptidase activity	BP	18.2
GO:0061621	0.000835	4	6	canonical glycolysis	BP	18.2
GO:0099147	0.000835	4	6	extrinsic component of postsynaptic density membrane	CC	18.2
GO:0035065	0.000257	5	8	regulation of histone acetylation	BP	17.1
GO:0098967	0.000257	5	8	exocytic insertion of neurotransmitter receptor to postsynaptic membrane	BP	17.1
GO:0061462	7.9e-05	6	10	protein localization to lysosome	BP	16.4
GO:0000338	0.000535	5	9	protein deneddylation	BP	15.2
GO:0010881	0.000535	5	9	regulation of cardiac muscle contraction by regulation of the release of sequestered calcium ion	BP	15.2
GO:0021587	0.000535	5	9	cerebellum morphogenesis	BP	15.2
GO:0071872	0.000535	5	9	cellular response to epinephrine stimulus	BP	15.2
GO:0046974	0.000161	6	11	histone methyltransferase activity (H3-K9 specific)	MF	14.9
GO:0048312	0.000161	6	11	intracellular distribution of mitochondria	BP	14.9
GO:0016081	4.88e-05	7	13	synaptic vesicle docking	BP	14.7
GO:0007020	2.75e-05	8	16	microtubule nucleation	BP	13.6
GO:0048681	9e-05	7	14	negative regulation of axon regeneration	BP	13.6
GO:0008353	0.000297	6	12	RNA polymerase II CTD heptapeptide repeat kinase activity	MF	13.6
GO:0010390	0.000297	6	12	histone monoubiquitination	BP	13.6
GO:0008331	0.00099	5	10	high voltage-gated calcium channel activity	MF	13.6
GO:0043949	0.00099	5	10	regulation of cAMP-mediated signaling	BP	13.6
GO:0071203	0.00099	5	10	WASH complex	CC	13.6
GO:1990535	0.00099	5	10	neuron projection maintenance	BP	13.6
GO:0042974	4.61e-06	10	21	retinoic acid receptor binding	MF	13
GO:0005847	1.48e-05	9	19	mRNA cleavage and polyadenylation specificity factor complex	CC	12.9
GO:0010738	4.79e-05	8	17	regulation of protein kinase A signaling	BP	12.8
GO:0070050	0.000156	7	15	neuron cellular homeostasis	BP	12.7
GO:0002161	0.000509	6	13	aminoacyl-tRNA editing activity	MF	12.6
GO:0006779	0.000509	6	13	porphyrin-containing compound biosynthetic process	BP	12.6
GO:0016180	0.000509	6	13	snRNA processing	BP	12.6
GO:0072583	7.76e-06	10	22	clathrin-dependent endocytosis	BP	12.4
GO:0035259	2.48e-05	9	20	glucocorticoid receptor binding	MF	12.3
GO:0043194	2.48e-05	9	20	axon initial segment	CC	12.3
GO:0051056	2.48e-05	9	20	regulation of small GTPase mediated signal transduction	BP	12.3
GO:0030048	7.94e-05	8	18	actin filament-based movement	BP	12.1
GO:0000930	0.000255	7	16	gamma-tubulin complex	CC	11.9
GO:0099003	0.000255	7	16	vesicle-mediated transport in synapse	BP	11.9
GO:0048675	6.5e-07	13	30	axon extension	BP	11.8
GO:0006476	0.000824	6	14	protein deacetylation	BP	11.7
GO:0031629	0.000824	6	14	synaptic vesicle fusion to presynaptic active zone membrane	BP	11.7
GO:0006418	3.31e-07	14	33	tRNA aminoacylation for protein translation	BP	11.6
GO:0030863	1.03e-06	13	31	cortical cytoskeleton	CC	11.4
GO:0071526	2.58e-07	15	37	semaphorin-plexin signaling pathway	BP	11.1
GO:0004812	1.29e-07	16	40	aminoacyl-tRNA ligase activity	MF	10.9
GO:0043015	4.88e-06	12	30	gamma-tubulin binding	MF	10.9
GO:0030898	9.41e-05	9	23	actin-dependent ATPase activity	MF	10.7
GO:0000407	0.000139	9	24	phagophore assembly site	CC	10.2
GO:0004407	0.000139	9	24	histone deacetylase activity	MF	10.2
GO:0030220	0.000884	7	19	platelet formation	BP	10.1
GO:0034063	0.000884	7	19	stress granule assembly	BP	10.1
GO:0031032	1.55e-05	12	33	actomyosin structure organization	BP	9.92
GO:0030159	0.000419	8	22	signaling receptor complex adaptor activity	MF	9.92
GO:0030552	0.000419	8	22	cAMP binding	MF	9.92
GO:0046965	0.000419	8	22	retinoid X receptor binding	MF	9.92
GO:2000010	0.000419	8	22	positive regulation of protein localization to cell surface	BP	9.92
GO:0061025	9.54e-05	10	28	membrane fusion	BP	9.75
GO:0006378	4.58e-05	11	31	mRNA polyadenylation	BP	9.68
GO:0030032	1.06e-05	13	37	lamellipodium assembly	BP	9.59
GO:0006893	0.000592	8	23	Golgi to plasma membrane transport	BP	9.49
GO:0000146	0.000281	9	26	microfilament motor activity	MF	9.45
GO:0031491	0.000281	9	26	nucleosome binding	MF	9.45
GO:0035257	0.000281	9	26	nuclear hormone receptor binding	MF	9.45
GO:0000118	4.77e-06	15	45	histone deacetylase complex	CC	9.1
GO:0004402	4.24e-05	12	36	histone acetyltransferase activity	MF	9.1
GO:0031641	0.000185	10	30	regulation of myelination	BP	9.1
GO:0034394	0.000185	10	30	protein localization to cell surface	BP	9.1
GO:0018024	0.000388	9	27	histone-lysine N-methyltransferase activity	MF	9.1
GO:0032839	0.000388	9	27	dendrite cytoplasm	CC	9.1
GO:0005891	0.000818	8	24	voltage-gated calcium channel complex	CC	9.1
GO:0006368	0.000818	8	24	transcription elongation from RNA polymerase II promoter	BP	9.1
GO:0010765	0.000818	8	24	positive regulation of sodium ion transport	BP	9.1
GO:0050772	2.78e-05	13	40	positive regulation of axonogenesis	BP	8.87
GO:0035097	5.77e-05	12	37	histone methyltransferase complex	CC	8.85
GO:0007269	0.000251	10	31	neurotransmitter secretion	BP	8.8
GO:0030117	0.000526	9	28	membrane coat	CC	8.77
GO:0007162	4.24e-06	16	50	negative regulation of cell adhesion	BP	8.73
GO:0030374	4.24e-06	16	50	nuclear receptor transcription coactivator activity	MF	8.73
GO:0007040	8.74e-06	15	47	lysosome organization	BP	8.71
GO:0005905	5.61e-07	20	65	clathrin-coated pit	CC	8.4
GO:0017112	0.000444	10	33	Rab guanyl-nucleotide exchange factor activity	MF	8.27
GO:0043967	0.000578	10	34	histone H4 acetylation	BP	8.03
GO:0044295	0.000179	13	47	axonal growth cone	CC	7.55
GO:0042626	0.00014	14	52	ATPase-coupled transmembrane transporter activity	MF	7.35
GO:0042149	0.000456	12	45	cellular response to glucose starvation	BP	7.28
GO:0000045	6.76e-05	16	61	autophagosome assembly	BP	7.16
GO:0016575	0.00092	11	42	histone deacetylation	BP	7.15
GO:0007628	0.000567	12	46	adult walking behavior	BP	7.12
GO:0008344	3.24e-05	18	70	adult locomotory behavior	BP	7.02
GO:0043198	3.24e-05	18	70	dendritic shaft	CC	7.02
GO:0046854	0.0007	12	47	phosphatidylinositol phosphorylation	BP	6.97
GO:0030136	0.000432	13	51	clathrin-coated vesicle	CC	6.96
GO:0001725	6.03e-06	22	87	stress fiber	CC	6.9
GO:0007005	6.03e-06	22	87	mitochondrion organization	BP	6.9
GO:0043087	9.64e-06	21	83	regulation of GTPase activity	BP	6.9
GO:0010008	1.18e-05	21	84	endosome membrane	CC	6.82
GO:0097060	0.000327	14	56	synaptic membrane	CC	6.82
GO:0048813	0.000858	12	48	dendrite morphogenesis	BP	6.82
GO:0031122	0.000644	13	53	cytoplasmic microtubule organization	BP	6.69
GO:0031532	0.000299	15	62	actin cytoskeleton reorganization	BP	6.6
GO:0050885	0.000299	15	62	neuromuscular process controlling balance	BP	6.6
GO:0007409	6.18e-06	24	100	axonogenesis	BP	6.55
GO:0005080	0.00036	15	63	protein kinase C binding	MF	6.5
GO:0005776	0.000939	13	55	autophagosome	CC	6.45
GO:0050839	0.000167	17	72	cell adhesion molecule binding	MF	6.44
GO:0005815	0.000696	14	60	microtubule organizing center	CC	6.37
GO:0000151	1.69e-05	23	99	ubiquitin ligase complex	CC	6.34
GO:0005089	0.000321	16	69	Rho guanyl-nucleotide exchange factor activity	MF	6.33
GO:0005085	1.82e-08	40	173	guanyl-nucleotide exchange factor activity	MF	6.31
GO:0030672	0.000515	15	65	synaptic vesicle membrane	CC	6.3
GO:0060090	0.000176	18	79	molecular adaptor activity	MF	6.22
GO:0014069	1.01e-13	75	337	postsynaptic density	CC	6.07
GO:0017124	4.02e-06	29	131	SH3 domain binding	MF	6.04
GO:0006325	1.04e-13	76	344	chromatin organization	BP	6.03
GO:0030426	3.1e-07	36	163	growth cone	CC	6.03
GO:0042752	0.000854	15	68	regulation of circadian rhythm	BP	6.02
GO:0005802	1.81e-08	45	207	trans-Golgi network	CC	5.93
GO:0019900	2.52e-05	25	115	kinase binding	MF	5.93
GO:0045732	0.000734	16	74	positive regulation of protein catabolic process	BP	5.9
GO:0046777	2.73e-07	39	183	protein autophosphorylation	BP	5.82
GO:0009267	0.000857	16	75	cellular response to starvation	BP	5.82
GO:0048812	0.000857	16	75	neuron projection morphogenesis	BP	5.82
GO:0006606	0.000213	20	94	protein import into nucleus	BP	5.81
GO:0006887	5.39e-05	24	113	exocytosis	BP	5.8
GO:0006914	4.28e-07	38	179	autophagy	BP	5.79
GO:0016874	1.38e-05	28	132	ligase activity	MF	5.79
GO:0007030	0.000157	21	99	Golgi organization	BP	5.79
GO:0008013	0.000338	19	90	beta-catenin binding	MF	5.76
GO:0042734	0.000729	17	81	presynaptic membrane	CC	5.73
GO:0008360	4.73e-06	32	153	regulation of cell shape	BP	5.71
GO:0031647	0.000534	18	86	regulation of protein stability	BP	5.71
GO:0007010	7.25e-05	24	115	cytoskeleton organization	BP	5.69
GO:0000226	1.33e-05	30	146	microtubule cytoskeleton organization	BP	5.61
GO:0043197	1.17e-06	38	186	dendritic spine	CC	5.58
GO:0090630	0.000522	19	93	activation of GTPase activity	BP	5.58
GO:0035091	0.000382	20	98	phosphatidylinositol binding	MF	5.57
GO:0006338	0.000322	21	104	chromatin remodeling	BP	5.51
GO:0030018	6.88e-05	26	129	Z disc	CC	5.5
GO:0016887	3.72e-07	44	221	ATPase activity	MF	5.43
GO:0006897	2.3e-06	38	191	endocytosis	BP	5.43
GO:0008022	1.71e-07	47	237	protein C-terminus binding	MF	5.41
GO:0055037	0.000167	24	121	recycling endosome	CC	5.41
GO:0001843	0.000576	20	101	neural tube closure	BP	5.4
GO:0005912	0.000103	26	132	adherens junction	CC	5.37
GO:0003712	0.000259	23	117	transcription coregulator activity	MF	5.36
GO:0019904	1.79e-09	65	334	protein domain specific binding	MF	5.31
GO:0000278	0.000335	23	119	mitotic cell cycle	BP	5.27
GO:0030424	9.84e-12	85	441	axon	CC	5.26
GO:0005516	6.74e-06	37	192	calmodulin binding	MF	5.26
GO:0016604	1.12e-08	61	319	nuclear body	CC	5.22
GO:0007156	0.000705	21	110	homophilic cell adhesion via plasma membrane adhesion molecules	BP	5.21
GO:0003779	1.06e-09	70	367	actin binding	MF	5.2
GO:0017137	0.000105	28	147	Rab GTPase binding	MF	5.2
GO:0004674	6.91e-11	81	427	protein serine/threonine kinase activity	MF	5.18
GO:0015629	1.1e-06	45	237	actin cytoskeleton	CC	5.18
GO:0001764	0.000218	26	138	neuron migration	BP	5.14
GO:0030165	0.000661	22	117	PDZ domain binding	MF	5.13
GO:0005096	1.77e-06	45	241	GTPase activator activity	MF	5.1
GO:0008017	1.09e-06	47	252	microtubule binding	MF	5.09
GO:0035264	0.000453	24	129	multicellular organism growth	BP	5.08
GO:0015031	7.37e-14	115	627	protein transport	BP	5.01
GO:0006886	2.98e-07	54	294	intracellular protein transport	BP	5.01
GO:0005770	0.000257	27	147	late endosome	CC	5.01
GO:0016310	4.07e-13	109	596	phosphorylation	BP	4.99
GO:0098978	1.73e-11	94	514	glutamatergic synapse	CC	4.99
GO:0010976	7.94e-05	32	175	positive regulation of neuron projection development	BP	4.99
GO:0042393	0.000176	29	159	histone binding	MF	4.98
GO:0016301	2.18e-13	114	629	kinase activity	MF	4.95
GO:0006468	3.78e-12	102	562	protein phosphorylation	BP	4.95
GO:0003713	3.44e-05	37	206	transcription coactivator activity	MF	4.9
GO:0004672	7e-11	93	519	protein kinase activity	MF	4.89
GO:0051015	2.84e-05	38	212	actin filament binding	MF	4.89
GO:0031965	4.63e-05	36	201	nuclear membrane	CC	4.89
GO:0005635	0.00015	31	173	nuclear envelope	CC	4.89
GO:0050821	0.000123	32	179	protein stabilization	BP	4.88
GO:0044325	0.000542	26	146	ion channel binding	MF	4.86
GO:0043547	0.000447	27	152	positive regulation of GTPase activity	BP	4.85
GO:0001934	1.64e-05	42	238	positive regulation of protein phosphorylation	BP	4.82
GO:0005769	1.64e-05	42	238	early endosome	CC	4.82
GO:0018105	0.00025	30	170	peptidyl-serine phosphorylation	BP	4.82
GO:0000785	0.000552	27	154	chromatin	CC	4.78
GO:0007399	1.76e-08	74	423	nervous system development	BP	4.77
GO:0048471	2.53e-12	115	660	perinuclear region of cytoplasm	CC	4.75
GO:0004842	1.85e-05	43	247	ubiquitin-protein transferase activity	MF	4.75
GO:0005768	2.11e-12	119	690	endosome	CC	4.71
GO:0016192	2.26e-05	43	249	vesicle-mediated transport	BP	4.71
GO:0005524	2.11e-24	246	1435	ATP binding	MF	4.68
GO:0007411	0.000343	31	181	axon guidance	BP	4.67
GO:0006281	5.84e-07	62	363	DNA repair	BP	4.66
GO:0006397	1.04e-06	60	353	mRNA processing	BP	4.64
GO:0045202	1.03e-12	131	779	synapse	CC	4.59
GO:0045211	0.000157	37	221	postsynaptic membrane	CC	4.57
GO:0007420	0.000616	30	179	brain development	BP	4.57
GO:0030425	9.86e-09	88	529	dendrite	CC	4.54
GO:0016567	1.24e-05	52	315	protein ubiquitination	BP	4.5
GO:0019901	1.67e-08	89	543	protein kinase binding	MF	4.47
GO:0042995	7.76e-16	181	1110	cell projection	CC	4.45
GO:0030030	0.000803	31	190	cell projection organization	BP	4.45
GO:0030036	0.000959	31	192	actin cytoskeleton organization	BP	4.41
GO:0031410	1.37e-11	133	824	cytoplasmic vesicle	CC	4.4
GO:0003682	7.77e-08	86	536	chromatin binding	MF	4.38
GO:0000166	9.82e-23	277	1733	nucleotide binding	MF	4.36
GO:0043025	8.61e-09	100	626	neuronal cell body	CC	4.36
GO:0005856	7.19e-17	208	1308	cytoskeleton	CC	4.34
GO:0035556	2.48e-06	68	428	intracellular signal transduction	BP	4.34
GO:0042803	4.69e-09	107	677	protein homodimerization activity	MF	4.31
GO:0006974	8.77e-07	76	482	cellular response to DNA damage stimulus	BP	4.3
GO:0005874	3e-05	55	350	microtubule	CC	4.29
GO:0006511	0.000194	44	281	ubiquitin-dependent protein catabolic process	BP	4.27
GO:0043005	2.67e-07	86	551	neuron projection	CC	4.26
GO:0055085	4.76e-06	68	436	transmembrane transport	BP	4.26
GO:0005764	7.19e-06	65	416	lysosome	CC	4.26
GO:0008134	2.18e-05	60	388	transcription factor binding	MF	4.22
GO:0006412	0.00049	40	259	translation	BP	4.21
GO:0032991	2.85e-10	135	878	protein-containing complex	CC	4.2
GO:0016607	0.000116	50	325	nuclear speck	CC	4.2
GO:0005694	1.39e-05	68	450	chromosome	CC	4.12
GO:0016740	1.28e-17	265	1776	transferase activity	MF	4.07
GO:0005794	7.19e-13	197	1332	Golgi apparatus	CC	4.04
GO:0005813	9.2e-06	76	513	centrosome	CC	4.04
GO:0030054	8.14e-09	132	898	cell junction	CC	4.01
GO:0007049	1.58e-06	93	635	cell cycle	BP	4
GO:0005654	8.87e-27	433	2984	nucleoplasm	CC	3.96
GO:0031625	0.000884	45	310	ubiquitin protein ligase binding	MF	3.96
GO:0044877	4.54e-06	93	651	protein-containing complex binding	MF	3.9
GO:0008270	5.71e-06	98	699	zinc ion binding	MF	3.83
GO:0051301	0.000594	55	392	cell division	BP	3.83
GO:0005829	1.54e-26	486	3478	cytosol	CC	3.81
GO:0043231	7.46e-08	140	1003	intracellular membrane-bounded organelle	CC	3.81
GO:0005515	2.3e-42	732	5279	protein binding	MF	3.78
GO:0019899	0.000854	59	434	enzyme binding	MF	3.71
GO:0003824	0.000934	63	472	catalytic activity	MF	3.64
GO:0010628	0.000603	71	537	positive regulation of gene expression	BP	3.61
GO:0003723	3.15e-05	111	848	RNA binding	MF	3.57
GO:0005737	7.78e-44	905	6944	cytoplasm	CC	3.56
GO:0043066	0.00094	72	555	negative regulation of apoptotic process	BP	3.54
GO:0005739	4.13e-09	229	1768	mitochondrion	CC	3.53
GO:0005783	7.71e-08	196	1518	endoplasmic reticulum	CC	3.52
GO:0046872	3.67e-15	407	3178	metal ion binding	MF	3.49
GO:0005634	1.62e-31	766	5999	nucleus	CC	3.48
GO:0045944	1.01e-05	152	1208	positive regulation of transcription by RNA polymerase II	BP	3.43
GO:0005730	0.000958	89	715	nucleolus	CC	3.4
GO:0016787	1.17e-06	197	1587	hydrolase activity	MF	3.39
GO:0042802	1.15e-06	219	1798	identical protein binding	MF	3.32
GO:0000122	0.00058	111	913	negative regulation of transcription by RNA polymerase II	BP	3.32
GO:0016020	2.09e-20	783	6676	membrane	CC	3.2
GO:0005886	6.18e-07	469	4293	plasma membrane	CC	2.98

### Sheet: Prpf8 N 4w Linear Filtered
4-weeks old Prpf8N/N vs. Prpf8wt/wt cerebellae - ASpli analysis, BIN DIFFERENTIAL JUNCTION USAGE
Linear splicing - GO gene set overrepresentation analysis
Differential expression analysis based on bin fragment counts. Bins based on abs Log2-fold change 1 and FDR 0.05
DE bins GO gsea
Go term id	OR p-value	DE genes contained	all genes contained	Go term	Ontology	Enrichment odds ratio	Gene
## [1] "No enriched GO terms"
4-weeks old Prpf8N/N vs. Prpf8wt/wt cerebellae, RNA-Seq, ASpli analysis, EXON SKIPPING
Linear splicing - GO gene set overrepresentation analysis
Bin junction based PSI: Exon skipping junctions with abs delta PSI above 0.15 and p-value <= 0.1: 4 from 1,646 tested junctions.
ES AS genes ORA
Go term id	OR p-value	DE genes contained	all genes contained	Go term	Ontology	Enrichment odds ratio	Gene
GO:0010571	0.000891	1	5	positive regulation of nuclear cell cycle DNA replication	BP	2770	Cdc7	cell division cycle 7 (S. cerevisiae)	protein_coding
GO:0015213	0.000891	1	5	uridine transmembrane transporter activity	MF	2770	Slc29a1	solute carrier family 29 (nucleoside transporters), member 1	protein_coding
GO:0015862	0.000891	1	5	uridine transport	BP	2770	Slc29a1	solute carrier family 29 (nucleoside transporters), member 1	protein_coding
GO:0072531	0.000891	1	5	pyrimidine-containing compound transmembrane transport	BP	2770	Slc29a1	solute carrier family 29 (nucleoside transporters), member 1	protein_coding
GO:1990752	0.000891	1	5	microtubule end	CC	2770	Nav3	neuron navigator 3	protein_coding
4-weeks old Prpf8N/N vs. Prpf8wt/wt cerebellae - ASpli analysis, ALTERNATIVE 5´-SS AND 3´-SS
Linear splicing
Bin junctions alternative 3’ 5’ splicing PSI: Alternative splicing junctions with abs delta PSI above 0.15 and p-value <= 0.1: 13 from 1,685 tested junctions.
Alt SS AS genes ORA - GO gene set overrepresentation analysis
Go term id	OR p-value	DE genes contained	all genes contained	Go term	Ontology	Enrichment odds ratio	Gene
## [1] "No enriched GO terms"
4-weeks old Prpf8N/N vs. Prpf8wt/wt cerebellae - ASpli analysis, INTRON RETENTION
Linear splicing - GO gene set overrepresentation analysis
Bin junction based PIR: Intron retention junctions with abs delta PIR above 0.15 (15%) and p-value <= 0.1: 47 from 98,866 tested junctions.
IR AS genes ORA
Go term id	OR p-value	DE genes contained	all genes contained	Go term	Ontology	Enrichment odds ratio	Gene
GO:0048339	0.000214	2	11	paraxial mesoderm development	BP	219	Fgfr1	fibroblast growth factor receptor 1	protein_coding
							Poglut1	protein O-glucosyltransferase 1	protein_coding
GO:1990403	0.000731	2	20	embryonic brain development	BP	120	Rnf112	ring finger protein 112	protein_coding
							Tra2b	transformer 2 beta	protein_coding

### Sheet: Prpf8 N 4w Linear NonFiltered
4-weeks old Prpf8N/N vs. Prpf8wt/wt cerebellae, RNA-Seq, ASpli analysis, EXON SKIPPING
Linear splicing - GO gene set overrepresentation analysis
Bin junction based PSI: Exon skipping junctions with abs delta PSI above 0.15: 4 from 1,646 tested junctions.
ES AS genes ORA
Go term id	OR p-value	DE genes contained	all genes contained	Go term	Ontology	Enrichment odds ratio
GO:0010571	0.000891	1	5	positive regulation of nuclear cell cycle DNA replication	BP	2770
GO:0015213	0.000891	1	5	uridine transmembrane transporter activity	MF	2770
GO:0015862	0.000891	1	5	uridine transport	BP	2770
GO:0072531	0.000891	1	5	pyrimidine-containing compound transmembrane transport	BP	2770
GO:1990752	0.000891	1	5	microtubule end	CC	2770
4-weeks old Prpf8N/N vs. Prpf8wt/wt cerebellae - ASpli analysis, ALTERNATIVE 5´-SS AND 3´-SS
Linear splicing
Bin junctions alternative 3’ 5’ splicing PSI: Alternative splicing junctions with abs delta PSI above 0.15: 15 from 1,685 tested junctions.
Alt SS AS genes ORA - GO gene set overrepresentation analysis
Go term id	OR p-value	DE genes contained	all genes contained	Go term	Ontology	Enrichment odds ratio
## [1] "No enriched GO terms"
4-weeks old Prpf8N/N vs. Prpf8wt/wt cerebellae - ASpli analysis, INTRON RETENTION
Linear splicing - GO gene set overrepresentation analysis
Bin junction based PIR: Intron retention junctions with abs delta PIR above 0.15 (15%): 68 from 98,866 tested junctions.
IR AS genes ORA
Go term id	OR p-value	DE genes contained	all genes contained	Go term	Ontology	Enrichment odds ratio
GO:0044545	0.000162	2	7	NSL complex	CC	236
GO:0043995	0.000276	2	9	histone acetyltransferase activity (H4-K5 specific)	MF	184
GO:0043996	0.000276	2	9	histone acetyltransferase activity (H4-K8 specific)	MF	184
GO:0046972	0.000344	2	10	histone acetyltransferase activity (H4-K16 specific)	MF	165
GO:0048339	0.00042	2	11	paraxial mesoderm development	BP	150
GO:0015631	0.000929	3	68	tubulin binding	MF	36.4
GO:0019899	0.00021	7	434	enzyme binding	MF	13.3

### Sheet: Prpf8 d17 4w circRNAs
4-weeks old Prpf8d17/d17 vs. Prpf8wt/wt cerebellae
circRNAs - GO gene set overrepresentation analysis
Enrichment odds ratio = how many times is the observed DE genes count contained in set compared to the coincidental count. Formula - DE genes count contained in set/(total DE genes count / total genes count * set size).
Using only circRNAs with |lfc|>=1, ignoring significance.
DE circRNA GO ORA
Go term id	OR p-value	DE genes contained	all genes contained	Go term	Ontology	Enrichment odds ratio
GO:0031124	0.000624	1	7	mRNA 3'-end processing	BP	3950
GO:0044304	4.29e-06	4	6	main axon	CC	67.6
GO:0033081	0.000242	3	6	regulation of T cell differentiation in thymus	BP	50.7
GO:0099147	0.000242	3	6	extrinsic component of postsynaptic density membrane	CC	50.7
GO:0044323	0.000416	3	7	retinoic acid-responsive element binding	MF	43.4
GO:0060509	0.000416	3	7	type I pneumocyte differentiation	BP	43.4
GO:0017151	0.000654	3	8	DEAD/H-box RNA helicase binding	MF	38
GO:0071144	0.000654	3	8	heteromeric SMAD protein complex	CC	38
GO:0098882	0.000654	3	8	structural constituent of presynaptic active zone	MF	38
GO:0070878	0.000964	3	9	primary miRNA binding	MF	33.8
GO:0099151	0.000246	4	14	regulation of postsynaptic density assembly	BP	29
GO:0034185	4.59e-05	5	18	apolipoprotein binding	MF	28.2
GO:0008328	0.000432	4	16	ionotropic glutamate receptor complex	CC	25.3
GO:0051571	0.000432	4	16	positive regulation of histone H3-K4 methylation	BP	25.3
GO:0021702	0.000554	4	17	cerebellar Purkinje cell differentiation	BP	23.8
GO:0035257	2.47e-05	6	26	nuclear hormone receptor binding	MF	23.4
GO:0048791	0.000869	4	19	calcium ion-regulated exocytosis of neurotransmitter	BP	21.3
GO:0035035	8.63e-05	6	32	histone acetyltransferase binding	MF	19
GO:0046875	8.63e-05	6	32	ephrin receptor binding	MF	19
GO:0042162	0.000363	5	27	telomeric DNA binding	MF	18.8
GO:0017112	0.000103	6	33	Rab guanyl-nucleotide exchange factor activity	MF	18.4
GO:0098688	0.000103	6	33	parallel fiber to Purkinje cell synapse	CC	18.4
GO:0051018	0.000434	5	28	protein kinase A binding	MF	18.1
GO:0098686	1.66e-05	8	49	hippocampal mossy fiber to CA3 synapse	CC	16.5
GO:0007269	0.000708	5	31	neurotransmitter secretion	BP	16.3
GO:0048013	0.000823	5	32	ephrin receptor signaling pathway	BP	15.8
GO:0007628	8.97e-05	7	46	adult walking behavior	BP	15.4
GO:0007416	3.45e-05	8	54	synapse assembly	BP	15
GO:0048786	0.000467	6	43	presynaptic active zone	CC	14.1
GO:0060076	0.000467	6	43	excitatory synapse	CC	14.1
GO:0001540	6.63e-05	8	59	amyloid-beta binding	MF	13.7
GO:0046332	7.5e-05	8	60	SMAD binding	MF	13.5
GO:0015631	2.84e-05	9	68	tubulin binding	MF	13.4
GO:0000165	0.000107	8	63	MAPK cascade	BP	12.9
GO:0048488	0.00076	6	47	synaptic vesicle endocytosis	BP	12.9
GO:0035023	1.53e-05	10	79	regulation of Rho protein signal transduction	BP	12.8
GO:0007157	0.000951	6	49	heterophilic cell-cell adhesion via plasma membrane cell adhesion molecules	BP	12.4
GO:0050890	0.000951	6	49	cognition	BP	12.4
GO:0008542	0.000184	8	68	visual learning	BP	11.9
GO:0005089	0.000204	8	69	Rho guanyl-nucleotide exchange factor activity	MF	11.8
GO:0098685	3.03e-06	13	115	Schaffer collateral - CA1 synapse	CC	11.5
GO:0032587	0.000249	8	71	ruffle membrane	CC	11.4
GO:0005085	2.64e-08	19	173	guanyl-nucleotide exchange factor activity	MF	11.1
GO:0099061	0.000332	8	74	integral component of postsynaptic density membrane	CC	11
GO:0060348	0.000796	7	65	bone development	BP	10.9
GO:2000300	0.000399	8	76	regulation of synaptic vesicle exocytosis	BP	10.7
GO:0031594	0.000109	10	99	neuromuscular junction	CC	10.2
GO:0007409	0.000119	10	100	axonogenesis	BP	10.1
GO:0042734	0.000614	8	81	presynaptic membrane	CC	10
GO:0043087	0.000723	8	83	regulation of GTPase activity	BP	9.77
GO:0030426	7.11e-06	15	163	growth cone	CC	9.33
GO:0008021	4.15e-06	16	176	synaptic vesicle	CC	9.21
GO:0014069	1.96e-09	29	337	postsynaptic density	CC	8.72
GO:0006897	1.18e-05	16	191	endocytosis	BP	8.49
GO:0042393	9.82e-05	13	159	histone binding	MF	8.29
GO:0030424	5.14e-09	33	441	axon	CC	7.58
GO:0030027	0.0005	12	164	lamellipodium	CC	7.42
GO:0005096	5.81e-05	17	241	GTPase activator activity	MF	7.15
GO:0043197	0.00046	13	186	dendritic spine	CC	7.08
GO:0019901	7.48e-09	37	543	protein kinase binding	MF	6.91
GO:0098978	1.96e-08	35	514	glutamatergic synapse	CC	6.9
GO:0005802	0.000393	14	207	trans-Golgi network	CC	6.86
GO:0005516	0.000621	13	192	calmodulin binding	MF	6.86
GO:0003682	1.74e-08	36	536	chromatin binding	MF	6.81
GO:0007399	9.21e-07	28	423	nervous system development	BP	6.71
GO:0006468	1.85e-08	37	562	protein phosphorylation	BP	6.67
GO:0005911	0.000332	15	228	cell-cell junction	CC	6.67
GO:0045202	1.25e-10	50	779	synapse	CC	6.51
GO:0043005	1.08e-07	35	551	neuron projection	CC	6.44
GO:0030054	8.86e-12	57	898	cell junction	CC	6.43
GO:0045893	1.38e-08	40	631	positive regulation of transcription, DNA-templated	BP	6.43
GO:0045211	0.000753	14	221	postsynaptic membrane	CC	6.42
GO:0043025	3.35e-08	39	626	neuronal cell body	CC	6.31
GO:0004672	1.61e-05	29	519	protein kinase activity	MF	5.66
GO:0008134	0.000345	21	387	transcription factor binding	MF	5.5
GO:0004674	0.000204	23	427	protein serine/threonine kinase activity	MF	5.46
GO:0035556	0.000211	23	428	intracellular signal transduction	BP	5.45
GO:0030425	5.83e-05	28	529	dendrite	CC	5.36
GO:0042995	9.44e-09	58	1110	cell projection	CC	5.3
GO:0016310	3.29e-05	31	596	phosphorylation	BP	5.27
GO:0016301	8.91e-05	31	629	kinase activity	MF	5
GO:0045892	0.000283	27	552	negative regulation of transcription, DNA-templated	BP	4.96
GO:0032991	1.05e-05	42	878	protein-containing complex	CC	4.85
GO:0031410	2.76e-05	39	824	cytoplasmic vesicle	CC	4.8
GO:0006355	2.3e-06	50	1062	regulation of transcription, DNA-templated	BP	4.77
GO:0045944	1.93e-06	55	1208	positive regulation of transcription by RNA polymerase II	BP	4.61
GO:0048471	0.000455	30	660	perinuclear region of cytoplasm	CC	4.61
GO:0005794	1.91e-06	59	1332	Golgi apparatus	CC	4.49
GO:0000122	0.000117	40	913	negative regulation of transcription by RNA polymerase II	BP	4.44
GO:0005515	3.44e-25	230	5279	protein binding	MF	4.42
GO:0005768	0.000929	30	690	endosome	CC	4.41
GO:0016740	1.01e-07	77	1776	transferase activity	MF	4.39
GO:0030154	0.000238	42	1009	cell differentiation	BP	4.22
GO:0005856	3.8e-05	54	1308	cytoskeleton	CC	4.18
GO:0005829	5.15e-12	142	3477	cytosol	CC	4.14
GO:0005524	6.63e-05	57	1435	ATP binding	MF	4.03
GO:0005654	3.01e-08	115	2984	nucleoplasm	CC	3.91
GO:0005886	5.35e-11	162	4293	plasma membrane	CC	3.82
GO:0003677	9.49e-05	65	1725	DNA binding	MF	3.82
GO:0005634	5.04e-15	222	5998	nucleus	CC	3.75
GO:0046872	8.28e-07	115	3178	metal ion binding	MF	3.67
GO:0005737	4.99e-16	250	6943	cytoplasm	CC	3.65
GO:0016020	4.87e-10	222	6676	membrane	CC	3.37

### Sheet: Prpf8 N 4w circRNAs
4-weeks old Prpf8N/N vs. Prpf8wt/wt cerebellae
circRNAs - GO gene set overrepresentation analysis
Enrichment odds ratio = how many times is the observed DE genes count contained in set compared to the coincidental count. Formula - DE genes count contained in set/(total DE genes count / total genes count * set size).
Using only circRNAs with |lfc|>=1, ignoring significance.
DE circRNA GO ORA
Go term id	OR p-value	DE genes contained	all genes contained	Go term	Ontology	Enrichment odds ratio
GO:0099572	0.000294	2	7	postsynaptic specialization	CC	158
GO:0072425	0.000763	2	11	signal transduction involved in G2 DNA damage checkpoint	BP	101
GO:0048013	0.000241	3	32	ephrin receptor signaling pathway	BP	51.9
GO:0000381	0.0002	4	76	regulation of alternative mRNA splicing, via spliceosome	BP	29.1
GO:0030425	0.000177	9	529	dendrite	CC	9.42
GO:0030054	3.19e-05	13	898	cell junction	CC	8.01
GO:0003676	9.49e-05	12	861	nucleic acid binding	MF	7.71
GO:0043231	9.83e-05	13	1003	intracellular membrane-bounded organelle	CC	7.17
GO:0005654	8.59e-06	27	2984	nucleoplasm	CC	5.01
GO:0005515	1.39e-05	38	5279	protein binding	MF	3.98
GO:0005634	6.67e-06	42	5998	nucleus	CC	3.88
GO:0005737	5.04e-05	44	6943	cytoplasm	CC	3.51

### Sheet: Prpf8 d17 4w LS circ GO overlap
4-weeks old Prpf8d17/d17 vs. Prpf8wt/wt cerebellae
Overlap of GO terms enriched by AS genes and DE circRNA parent genes
Based on AS events identified by dPSI/dPIR > 0.15 and circRNA abs log2 fold change 1.
Enriched GO terms in AS genes and DE circRNA host genes
circRNA DE						Linear - Alternative 5´-/3´- ss						Linear - Exon skipping						Linear - Intron retention
GO id	p_value	Description	Ontology	Enrichment_odds_ratio		GO id	p_value	Description	Ontology	Enrichment_odds_ratio		GO id	p_value	Description	Ontology	Enrichment_odds_ratio		GO id	p_value	Description	Ontology	Enrichment_odds_ratio
GO:0099147	0.000242	extrinsic component of postsynaptic density membrane	CC	50.7		GO:0005654	0.000207	nucleoplasm	CC	5.56		GO:0000165	9.88e-05	MAPK cascade	BP	82.4		GO:0099147	0.000835	extrinsic component of postsynaptic density membrane	CC	18.2
GO:0035257	2.47e-05	nuclear hormone receptor binding	MF	23.4		GO:0005829	0.000634	cytosol	CC	5		GO:0019901	0.000957	protein kinase binding	MF	15.9		GO:0035257	0.000281	nuclear hormone receptor binding	MF	9.45
GO:0017112	0.000103	Rab guanyl-nucleotide exchange factor activity	MF	18.4		GO:0005634	0.000491	nucleus	CC	4.22		GO:0005515	6.83e-05	protein binding	MF	5.9		GO:0007269	0.000251	neurotransmitter secretion	BP	8.8
GO:0007269	0.000708	neurotransmitter secretion	BP	16.3														GO:0017112	0.000444	Rab guanyl-nucleotide exchange factor activity	MF	8.27
GO:0007628	8.97e-05	adult walking behavior	BP	15.4														GO:0007628	0.000567	adult walking behavior	BP	7.12
GO:0000165	0.000107	MAPK cascade	BP	12.9														GO:0043087	9.64e-06	regulation of GTPase activity	BP	6.9
GO:0005089	0.000204	Rho guanyl-nucleotide exchange factor activity	MF	11.8														GO:0007409	6.18e-06	axonogenesis	BP	6.55
GO:0005085	2.64e-08	guanyl-nucleotide exchange factor activity	MF	11.1														GO:0005089	0.000321	Rho guanyl-nucleotide exchange factor activity	MF	6.33
GO:0007409	0.000119	axonogenesis	BP	10.1														GO:0005085	1.82e-08	guanyl-nucleotide exchange factor activity	MF	6.31
GO:0042734	0.000614	presynaptic membrane	CC	10														GO:0014069	1.01e-13	postsynaptic density	CC	6.07
GO:0043087	0.000723	regulation of GTPase activity	BP	9.77														GO:0030426	3.1e-07	growth cone	CC	6.03
GO:0030426	7.11e-06	growth cone	CC	9.33														GO:0005802	1.81e-08	trans-Golgi network	CC	5.93
GO:0014069	1.96e-09	postsynaptic density	CC	8.72														GO:0042734	0.000729	presynaptic membrane	CC	5.73
GO:0006897	1.18e-05	endocytosis	BP	8.49														GO:0043197	1.17e-06	dendritic spine	CC	5.58
GO:0042393	9.82e-05	histone binding	MF	8.29														GO:0006897	2.3e-06	endocytosis	BP	5.43
GO:0030424	5.14e-09	axon	CC	7.58														GO:0030424	9.84e-12	axon	CC	5.26
GO:0005096	5.81e-05	GTPase activator activity	MF	7.15														GO:0005516	6.74e-06	calmodulin binding	MF	5.26
GO:0043197	0.00046	dendritic spine	CC	7.08														GO:0004674	6.91e-11	protein serine/threonine kinase activity	MF	5.18
GO:0019901	7.48e-09	protein kinase binding	MF	6.91														GO:0005096	1.77e-06	GTPase activator activity	MF	5.1
GO:0098978	1.96e-08	glutamatergic synapse	CC	6.9														GO:0016310	4.07e-13	phosphorylation	BP	4.99
GO:0005802	0.000393	trans-Golgi network	CC	6.86														GO:0098978	1.73e-11	glutamatergic synapse	CC	4.99
GO:0005516	0.000621	calmodulin binding	MF	6.86														GO:0042393	0.000176	histone binding	MF	4.98
GO:0003682	1.74e-08	chromatin binding	MF	6.81														GO:0016301	2.18e-13	kinase activity	MF	4.95
GO:0007399	9.21e-07	nervous system development	BP	6.71														GO:0006468	3.78e-12	protein phosphorylation	BP	4.95
GO:0006468	1.85e-08	protein phosphorylation	BP	6.67														GO:0004672	7e-11	protein kinase activity	MF	4.89
GO:0045202	1.25e-10	synapse	CC	6.51														GO:0007399	1.76e-08	nervous system development	BP	4.77
GO:0043005	1.08e-07	neuron projection	CC	6.44														GO:0048471	2.53e-12	perinuclear region of cytoplasm	CC	4.75
GO:0030054	8.86e-12	cell junction	CC	6.43														GO:0005768	2.11e-12	endosome	CC	4.71
GO:0045211	0.000753	postsynaptic membrane	CC	6.42														GO:0005524	2.11e-24	ATP binding	MF	4.68
GO:0043025	3.35e-08	neuronal cell body	CC	6.31														GO:0045202	1.03e-12	synapse	CC	4.59
GO:0004672	1.61e-05	protein kinase activity	MF	5.66														GO:0045211	0.000157	postsynaptic membrane	CC	4.57
GO:0008134	0.000345	transcription factor binding	MF	5.5														GO:0030425	9.86e-09	dendrite	CC	4.54
GO:0004674	0.000204	protein serine/threonine kinase activity	MF	5.46														GO:0019901	1.67e-08	protein kinase binding	MF	4.47
GO:0035556	0.000211	intracellular signal transduction	BP	5.45														GO:0042995	7.76e-16	cell projection	CC	4.45
GO:0030425	5.83e-05	dendrite	CC	5.36														GO:0031410	1.37e-11	cytoplasmic vesicle	CC	4.4
GO:0042995	9.44e-09	cell projection	CC	5.3														GO:0003682	7.77e-08	chromatin binding	MF	4.38
GO:0016310	3.29e-05	phosphorylation	BP	5.27														GO:0043025	8.61e-09	neuronal cell body	CC	4.36
GO:0016301	8.91e-05	kinase activity	MF	5														GO:0005856	7.19e-17	cytoskeleton	CC	4.34
GO:0032991	1.05e-05	protein-containing complex	CC	4.85														GO:0035556	2.48e-06	intracellular signal transduction	BP	4.34
GO:0031410	2.76e-05	cytoplasmic vesicle	CC	4.8														GO:0043005	2.67e-07	neuron projection	CC	4.26
GO:0045944	1.93e-06	positive regulation of transcription by RNA polymerase II	BP	4.61														GO:0008134	2.18e-05	transcription factor binding	MF	4.22
GO:0048471	0.000455	perinuclear region of cytoplasm	CC	4.61														GO:0032991	2.85e-10	protein-containing complex	CC	4.2
GO:0005794	1.91e-06	Golgi apparatus	CC	4.49														GO:0016740	1.28e-17	transferase activity	MF	4.07
GO:0000122	0.000117	negative regulation of transcription by RNA polymerase II	BP	4.44														GO:0005794	7.19e-13	Golgi apparatus	CC	4.04
GO:0005515	3.44e-25	protein binding	MF	4.42														GO:0030054	8.14e-09	cell junction	CC	4.01
GO:0005768	0.000929	endosome	CC	4.41														GO:0005654	8.87e-27	nucleoplasm	CC	3.96
GO:0016740	1.01e-07	transferase activity	MF	4.39														GO:0005829	1.54e-26	cytosol	CC	3.81
GO:0005856	3.8e-05	cytoskeleton	CC	4.18														GO:0005515	2.3e-42	protein binding	MF	3.78
GO:0005829	5.15e-12	cytosol	CC	4.14														GO:0005737	7.78e-44	cytoplasm	CC	3.56
GO:0005524	6.63e-05	ATP binding	MF	4.03														GO:0046872	3.67e-15	metal ion binding	MF	3.49
GO:0005654	3.01e-08	nucleoplasm	CC	3.91														GO:0005634	1.62e-31	nucleus	CC	3.48
GO:0005886	5.35e-11	plasma membrane	CC	3.82														GO:0045944	1.01e-05	positive regulation of transcription by RNA polymerase II	BP	3.43
GO:0005634	5.04e-15	nucleus	CC	3.75														GO:0000122	0.00058	negative regulation of transcription by RNA polymerase II	BP	3.32
GO:0046872	8.28e-07	metal ion binding	MF	3.67														GO:0016020	2.09e-20	membrane	CC	3.2
GO:0005737	4.99e-16	cytoplasm	CC	3.65														GO:0005886	6.18e-07	plasma membrane	CC	2.98
GO:0016020	4.87e-10	membrane	CC	3.37

### Sheet: Prpf8 d17 4w LS circ GO filter
4-weeks old Prpf8d17/d17 vs. Prpf8wt/wt cerebellae
Overlap of GO terms enriched by AS genes and DE circRNA parent genes - All significant terms & terms with enrichment odds ratio of 10
Based on AS events identified by dPSI/dPIR > 0.15 and circRNA abs log2 fold change 1.
Enriched GO terms in AS genes and DE circRNA host genes
circRNA DE						Linear - Alternative 5´-/3´- ss						Linear - Exon skipping						Linear - Intron retention
GO id	p_value	Description	Ontology	Enrichment_odds_ratio		GO id	p_value	Description	Ontology	Enrichment_odds_ratio		GO id	p_value	Description	Ontology	Enrichment_odds_ratio		GO id	p_value	Description	Ontology	Enrichment_odds_ratio
GO:0099147	0.000242	extrinsic component of postsynaptic density membrane	CC	50.7								GO:0000165	9.88e-05	MAPK cascade	BP	82.4		GO:0099147	0.000835	extrinsic component of postsynaptic density membrane	CC	18.2
GO:0000165	0.000107	MAPK cascade	BP	12.9
